# Spatial single cell multi-omics identifies divergent melanoma-cell states associated with metastatic outcomes in thin primary melanomas

**DOI:** 10.64898/2026.11.19.767941

**Authors:** Asier Antoranz, Madhavi Dipak Andhari, Jonathan Chui, Nikolina Dubroja, Pouya Nazari, Niels Vandermeulen, Katy Vandereyken, Jérémie Nsengimana, Canan Güvenç, Philip Georg Demaerel, Delphine Verstegen, Annemiek Leeman, Joanna Pozniak, Daniela Massi, Vincenzo De Giorgi, Anna Szumera-Ciećkiewicz, Piotr Rutkowski, Paweł Teterycz, Antien Mooyaart, Sara Valpione, Veerle Boecxstaens, Thierry Voet, Olivier Govaere, Francesca Bosisio

**Affiliations:** Translational Cell & Tissue Research, Department of Imaging & Pathology, KU Leuven, Leuven, Belgium; KU Leuven Institute for Single Cell Omics (LISCO), KU Leuven, Leuven, Belgium; Laboratory for Reproductive Genomics, Department of Human Genetics, KU Leuven, Leuven, Belgium; Population Health Sciences Institute, NIHR Biomedical Research Centre, Newcastle University, Newcastle upon Tyne, United Kingdom; Laboratory of Dermatology, Department of Oncology, KU Leuven, Leuven, Belgium; Department of Dermatology, University Hospitals Leuven, Leuven, Belgium; Laboratory for Molecular Cancer Biology, VIB–KU Leuven Center for Cancer Biology, KU Leuven, Leuven, Belgium; Department of Health Sciences, University of Florence, Florence, Italy; Histopathology and Molecular Diagnostics, Careggi University Hospital, Florence, Italy; Department of Molecular Pathobiology, New York University – College of Dentistry, New York, USA; Section of Dermatology, Department of Health Sciences, University of Florence, Florence, Italy; Department of Cancer Pathomorphology, Maria Skłodowska-Curie National Research Institute of Oncology, Warsaw, Poland; Biobank, Maria Skłodowska-Curie National Research Institute of Oncology, 02-781 Warsaw, Poland; Department of Soft Tissue/Bone Sarcoma and Melanoma, Maria Skłodowska-Curie National Research Institute of Oncology, 02-781 Warsaw, Poland; Department of Pathology and Clinical Bioinformatics, Erasmus MC, University Medical Center Rotterdam, Rotterdam, the Netherlands; Division of Cancer Sciences, University of Manchester, Manchester, United Kingdom; The Christie NHS Foundation Trust, Manchester, United Kingdom; Cancer Research UK National Biomarker Centre, The University of Manchester, Manchester, United Kingdom; Surgical Oncology, Department of Oncology, KU Leuven, Leuven, Belgium; Department of Surgical Oncology, University Hospitals Leuven, Leuven, Belgium; Department of Pathology, University Hospitals Leuven, Leuven, Belgium

## Abstract

Thin melanomas (Breslow thickness ≤1 mm) generally have favorable outcomes, yet some metastasise, highlighting the need for biomarkers of progression. Here, we combined same-section single-cell spatial transcriptomics and proteomics to identify seven melanoma-cell states organized along two inferred trajectories sharing a common trunk, extending from an in situ epithelial-adjacent state through developmental stress to melanocytic differentiation before diverging into two lineages. Lineage 1 progressed through an IFN-associated stress intermediate state towards mesenchymal-invasive cells enriched in metastasizing tumors and associated with immune-hot neighborhoods, extracellular-matrix remodeling and angiogenesis, potentially supporting vascular mimicry and metastatic dissemination. Lineage 2 terminated in cohesive nevus-like cells retaining melanocytic features within relatively immune-cold neighborhoods and enriched in non-metastasizing tumors. We confirmed these associations using H&E-inferred spatial transcriptomics in an international multicentric cohort and independent bulk transcriptomic datasets in primary melanomas, linking spatially organized melanoma-cell programs to metastatic outcome and identifying potential biomarkers of progression in thin melanoma.

**Statement of significance:** Spatial multi-omics identifies divergent melanoma-cell trajectories associated with metastatic outcome in thin melanomas. Their distinct microenvironments, protein profiles and transcriptional programs connect cellular heterogeneity to clinical outcome. These associations are supported by independent histological and bulk transcriptomic cohorts of primary melanomas, highlighting the potential of melanoma-cell states for risk stratification.

**Graphical Abstract:** 

In this study, we combined spatial transcriptomics and multiplexed protein imaging to characterize melanoma cell heterogeneity and its spatial environment in thin primary cutaneous melanoma and linked it to metastatic outcome. We describe two trajectories that recapitulate the spatial transition from in-situ to invasive melanoma: epithelial-adjacent cells above the dermal–epidermal junction progressed through developmental stress towards a differentiated melanocytic state in the invasive component. From this common trunk, two trajectories extended deeper into the tumor: one towards mesenchymal-invasive cells associated with immune-hot neighborhoods and metastatic outcome; and another one towards nevus-like cells associated with relatively immune-cold neighborhoods and non-metastatic outcome. Proliferation represented an orthogonal program in line with historical dichotomic classification of melanoma cell states (invasive vs proliferative).
