## Supplementary Table 1 for "Spatial single cell multi-omics identifies divergent melanoma-cell states associated with metastatic outcomes in thin primary melanomas"

### Sheet: Discovery
Patient ID	Matched pair	Centre	Recorded metastatic outcome	Sex	Age at diagnosis (years)	Anatomical site	Breslow thickness (mm)	Ulceration	Histological subtype	Mitoses (source notation)	Diagnosis year	First metastasis year	Last documented contact year	Xenium	Same-section MILAN	Serial-section Visium	DV200 (%)
thinmme001	Pair 1	UZ Leuven	M+	M	39	Extremity	0.7	No	SSM	1	2015	2015	2024	Yes	No	No	71
thinmme002	Pair 1	UZ Leuven	M-	M	70	Extremity	0.7	No	SSM	0	2017		2017	Yes	No	No	34
thinmme003	Pair 2	UZ Leuven	M+	M	71	Trunk	0.8	No	SSM	0	2014	2014	2019	Yes	Yes	Yes	63
thinmme004	Pair 2	UZ Leuven	M-	M	68	Trunk	0.77	No	SSM	0	2012		2013	Yes	No	Yes	42
thinmme005	Pair 3	UZ Leuven	M+	F	69	Extremity	0.82	No	SSM	0	2018	2021		Yes	Yes	Yes	70
thinmme006	Pair 3	UZ Leuven	M-	F	56	Extremity	0.8	No	SSM	0	2017		2020	Yes	Yes	Yes	40
thinmme007	Pair 4	UZ Leuven	M+	M	68	Head/neck	0.67	No	SSM	NR	2018	2022	2022	Yes	Yes	Yes	85
thinmme008	Pair 4	UZ Leuven	M-	M	54	Head/neck	0.5	No	SSM	0	2005		2025	Yes	No	Yes	38
thinmme009	Pair 5	UZ Leuven	M+	M	51	Trunk	0.68	Yes	SSM	1–6/mm²	2012	2020		Yes	Yes	No	31
thinmme010	Pair 5	UZ Leuven	M-	M	41	Trunk	0.66	No	SSM	0	2018			Yes	Yes	No	39

### Sheet: Validation
Patient unit ID	Centre	Number of slides	Recorded metastatic outcome	Sex	Age at diagnosis (years)	Anatomical site	Breslow thickness (mm)	Ulceration	Histological subtype	Mitoses (source notation)	Diagnosis year	First metastasis year	Last documented contact year
VAL001	UZ Leuven	1	M+	M	63	Extremity	1.09	Yes	SSM	1	1999	2000	2016
VAL002	UZ Leuven	1	M-	F	22	Trunk	0.49	No	SSM	0	2000		2023
VAL003	UZ Leuven	1	M-	F	34	Trunk	0.94	Yes	SSM	1	2001		2023
VAL004	UZ Leuven	1	M-	F	45	Head/neck	0.36	No	SSM	0	2001		2022
VAL005	UZ Leuven	1	M-	M	47	Trunk	0.3	No	SSM	NR	2002		2019
VAL006	UZ Leuven	1	M-	F	51	Trunk	0.49	No	SSM	0	2003		2023
VAL007	UZ Leuven	1	M-	M	62	Trunk	0.42	No	SSM	NR	2004		2019
VAL008	UZ Leuven	1	M+	M	58	Trunk	1.9	No	Nodular	1	2004	2012	2013
VAL009	UZ Leuven	2	M-	F	70	Head/neck	0.32	No	LMM	NR	2004		2009
VAL010	UZ Leuven	2	M-	F	58	Head/neck	0.49	No	LMM	NR	2004		2024
VAL011	UZ Leuven	1	M-	F	73	Head/neck	1.8	No	LMM	0	2005		2012
VAL012	UZ Leuven	1	M-	F	54	Extremity	0.88	Yes	SSM	0	2005		2023
VAL013	UZ Leuven	1	M-	M	58	Head/neck	0.8	Yes	SSM	1	2005		2005
VAL014	UZ Leuven	1	M+	F	65	Head/neck	0.42	No	SSM	0	2010	2010	2024
VAL015	UZ Leuven	1	M-	F	38	Head/neck	0.28	No	SSM	0	2007		2024
VAL016	UZ Leuven	1	M-	M	65	Trunk	0.55	No	SSM	1	2007		2022
VAL017	UZ Leuven	1	M-	M	59	Trunk	0.73	No	SSM	NR	2007		2015
VAL018	UZ Leuven	1	M-	F	75	Extremity	0.85	No	SSM	0	2007		2016
VAL019	UZ Leuven	1	M-	F	64	Head/neck	0.42	No	SSM	0	2008		2012
VAL020	UZ Leuven	1	M-	M	69	Extremity	0.32	No	SSM	<1	2020		2024
VAL021	UZ Leuven	1	M+	M	65	Trunk	1.24	No	SSM / nevoid	1	2009	2015	2015
VAL022	UZ Leuven	1	M-	M	62	Trunk	0.26	No	SSM	NR	2009		2021
VAL023	UZ Leuven	1	M-	F	59	Head/neck	0.36	No	LMM	0	2010		2016
VAL024	UZ Leuven	1	M-	F	45	Trunk	0.58	No	SSM	0	2012		2024
VAL025	UZ Leuven	1	M-	F	68	Head/neck	0.69	No	LMM	0	2013
VAL026	UZ Leuven	1	M-	F	55	Trunk	1.43	Yes	Nodular	1	2014		2019
VAL027	Italy	1	M+	M	28	Lumbar region	0.8	No	SSM	0	2001
VAL028	Italy	1	M+	M	60	Left axillary region	0.7	No	SSM	0	2002
VAL029	Italy	1	M+	F	37	Right Scapular region	0.4	No	SSM	0	2004
VAL030	Italy	1	M+	M	61	Back	0.6	No	SSM	2	2007
VAL031	Italy	1	M+	M	39	Back	0.2	No	SSM	0	2008
VAL032	Italy	1	M+	M	52	Back	0.8	No	SSM	1	2000
VAL033	Italy	1	M+	F	29	Neck	0.6	No	SSM	0	2007
VAL034	Poland	1	M+	M	47	Trunk	1.2	No	Nodular	NR	2009	2009
VAL035	Poland	1	M+	F	55	Head/neck	0.4	No	SSM	NR	2009	2011
VAL036	Poland	1	M+	F	49	Trunk	1.2	Yes	SSM	NR	2012	2013
VAL037	Poland	1	M+	F	31	Trunk	1.3	No	SSM	NR	2011	2016
VAL038	Poland	1	M+	M	37	Trunk	1.8	No	Nevoid	NR	2009	2010
VAL039	Poland	1	M-	M	20	Trunk	0.3	No	SSM	NR	2009
VAL040	Poland	1	M+	F	78	Trunk	1.9	Yes	Nodular	NR	2009	2010
VAL041	Poland	1	M+	F	41	Trunk	0.7	No	SSM	NR	2006	2014
VAL042	Poland	1	M+	F	80	Head/neck	1.9	No	LMM	NR	2013	2015
VAL043	Poland	1	M+	F	72	Extremity	1.05	No	ALM	NR	2014	2018
VAL044	Poland	1	M+	M	79	Trunk	0.2	No	LMM	NR	2015	2017
VAL045	Poland	1	M+	M	60	Trunk	0.5	No	SSM	NR	2009	2014
VAL046	Poland	1	M+	M	60	Trunk	0.9	No	Nevoid	NR	2012	2016
VAL047	Poland	1	M+	M	56	Trunk	2	Yes	Nodular	NR	2006	2007
VAL048	Poland	1	M+	M	25	Trunk	1.2	No	Nevoid	NR	2007	2008
VAL049	Poland	1	M+	F	78	Extremity	0.5	Yes	SSM	NR	2009	2010
VAL050	Poland	1	M+	M	58	Trunk	1.4	No	SSM	NR	2007	2008
VAL051	Poland	1	M+	M	60	Trunk	1.5	No	Nodular	NR	2009	2010
VAL052	Poland	1	M+	M	80	Extremity	1.7	Yes	ALM	NR	2007	2009
VAL053	Poland	1	M+	M	80	Trunk	1.8	Yes	Nodular	NR	2011	2013
VAL054	Poland	1	M+	F	62	Head/neck	0.7	No	LMM	NR	2017	2019
VAL055	Poland	1	M+	F	81	Extremity	0.9	No	SSM	NR	2012	2019	2021
VAL056	UZ Leuven	1	M+	M		Trunk	1.3	NR	NR	NR
VAL057	UZ Leuven	1	M+	F		Head and neck	2.6	NR	SSM	NR
VAL058	UZ Leuven	1	M+	F		Trunk	0.9	NR	NR	NR
