## Supplementary Table 2 for "Spatial single cell multi-omics identifies divergent melanoma-cell states associated with metastatic outcomes in thin primary melanomas"

### Sheet: Summary
Compartment	Reference labels	Classes (n)	Test cells (n)	Correctly classified (n)	Overall accuracy
Endothelial	Original	3	3196	2845	0.890175
Endothelial	Merged	2	3196	3166	0.990613
Stroma	Original	2	2437	1877	0.770209
Fibroblast	Original	8	6346	4666	0.735266
Fibroblast	Merged	5	6346	5139	0.809801
Lymphocytes	Original	5	9136	5651	0.618542
Myeloid	Original	6	5134	4275	0.832684
Epithelial	Original	13	25748	18641	0.723979
Epithelial	Merged	9	25748	22030	0.8556

### Sheet: Per-class results
Compartment	Reference labels	Reference cell type	True positives (n)	True class size (n)	Predicted class size (n)	Recall	Precision	F1 score
Endothelial	Original	HEC	1622	1856	1731	0.873922	0.937031	0.904377
Endothelial	Original	LEC	794	804	805	0.987562	0.986335	0.986948
Endothelial	Original	VEC	429	536	660	0.800373	0.65	0.717391
Endothelial	Merged	LEC	793	804	812	0.986318	0.976601	0.981436
Endothelial	Merged	VEC	2373	2392	2384	0.992057	0.995386	0.993719
Stroma	Original	Peri	1808	2364	1812	0.764805	0.997792	0.8659
Stroma	Original	SM	69	73	625	0.945205	0.1104	0.197708
Fibroblast	Original	DP	184	245	204	0.75102	0.901961	0.819599
Fibroblast	Original	DS	344	604	377	0.569536	0.912467	0.701325
Fibroblast	Original	Papil Fib	514	612	639	0.839869	0.804382	0.821743
Fibroblast	Original	Perivasc Fib I	352	429	743	0.820513	0.473755	0.600683
Fibroblast	Original	Perivasc Fib II	983	1233	1429	0.797242	0.687894	0.738542
Fibroblast	Original	Retic Fib I	2150	3057	2379	0.703304	0.903741	0.791023
Fibroblast	Original	Retic Fib II	68	73	476	0.931507	0.142857	0.247723
Fibroblast	Original	Retic Fib III	71	93	99	0.763441	0.717172	0.739583
Fibroblast	Merged	DP	192	245	218	0.783673	0.880734	0.829374
Fibroblast	Merged	DS	405	604	459	0.67053	0.882353	0.761994
Fibroblast	Merged	Papil Fib	537	612	745	0.877451	0.720805	0.791452
Fibroblast	Merged	Perivasc Fib	1404	1662	1983	0.844765	0.708018	0.77037
Fibroblast	Merged	Retic Fib	2601	3223	2941	0.807012	0.884393	0.843933
Lymphocytes	Original	CD4+ Th	3398	3862	5797	0.879855	0.586165	0.703593
Lymphocytes	Original	CD4+ Treg	810	1147	1613	0.70619	0.50217	0.586957
Lymphocytes	Original	CD8+ Tc	1075	3273	1209	0.328445	0.889165	0.479697
Lymphocytes	Original	Naïve T	181	659	262	0.274659	0.69084	0.393051
Lymphocytes	Original	Plasma	187	195	255	0.958974	0.733333	0.831111
Myeloid	Original	CCR7+ DC	95	98	185	0.969388	0.513514	0.671378
Myeloid	Original	CD1C+ DC	1483	1774	1805	0.835964	0.821607	0.828723
Myeloid	Original	CLEC9A+ DC	285	291	310	0.979381	0.919355	0.948419
Myeloid	Original	LC	404	423	472	0.955083	0.855932	0.902793
Myeloid	Original	Mac	1445	1943	1519	0.743695	0.951284	0.834778
Myeloid	Original	Mono	563	605	843	0.930579	0.667853	0.777624
Epithelial	Original	Bas Inf	745	1079	1055	0.690454	0.706161	0.698219
Epithelial	Original	Bas KC	6709	7079	7821	0.947733	0.857819	0.900537
Epithelial	Original	Bulge	611	760	687	0.803947	0.889374	0.844506
Epithelial	Original	Cyc KC	1574	2665	1778	0.590619	0.885264	0.70853
Epithelial	Original	Diff Inf	629	966	958	0.651139	0.656576	0.653846
Epithelial	Original	Ecc Duct	315	399	411	0.789474	0.766423	0.777778
Epithelial	Original	Ecc Gland	229	273	243	0.838828	0.942387	0.887597
Epithelial	Original	Grn KC	676	704	2564	0.960227	0.263651	0.413709
Epithelial	Original	IRS/HS	41	45	113	0.911111	0.362832	0.518987
Epithelial	Original	ORS Basal	76	113	281	0.672566	0.270463	0.385787
Epithelial	Original	ORS Suprabasal	227	315	288	0.720635	0.788194	0.752902
Epithelial	Original	Spn KC I	5746	9534	6527	0.602685	0.880343	0.715522
Epithelial	Original	Spn KC II	1063	1816	3022	0.585352	0.351754	0.439438
Epithelial	Merged	Bas KC	6857	7079	8303	0.96864	0.825846	0.891562
Epithelial	Merged	Bulge	669	760	805	0.880263	0.831056	0.854952
Epithelial	Merged	Cyc KC	1701	2665	2104	0.638274	0.80846	0.713357
Epithelial	Merged	Ecc Duct	327	399	542	0.819549	0.603321	0.695005
Epithelial	Merged	Ecc Gland	230	273	263	0.842491	0.874525	0.858209
Epithelial	Merged	Infundibulum	1035	2045	1262	0.506112	0.820127	0.625945
Epithelial	Merged	IRS	41	45	147	0.911111	0.278912	0.427083
Epithelial	Merged	ORS	186	428	237	0.434579	0.78481	0.559398
Epithelial	Merged	Spn KC	10984	12054	12085	0.911233	0.908895	0.910063
