## Supplementary Table 4 for "Spatial single cell multi-omics identifies divergent melanoma-cell states associated with metastatic outcomes in thin primary melanomas"

### Sheet: Patient cytometry
Patient	Matched pair	Outcome	Compartment	Cell type or state	Cells (n)	Compartment cells (n)	Within-compartment proportion	All cells in patient (n)	All-cell proportion
thinmme001	MV1	M+	Endothelial	HEC	403	5038	0.0799921	46936	0.00858616
thinmme001	MV1	M+	Endothelial	LEC	479	5038	0.0950774	46936	0.0102054
thinmme001	MV1	M+	Endothelial	VEC	4156	5038	0.824931	46936	0.0885461
thinmme001	MV1	M+	Epithelial	Bas KC	2235	12056	0.185385	46936	0.047618
thinmme001	MV1	M+	Epithelial	Bulge	312	12056	0.0258792	46936	0.00664735
thinmme001	MV1	M+	Epithelial	Cyc KC	785	12056	0.0651128	46936	0.0167249
thinmme001	MV1	M+	Epithelial	Ecc Duct	811	12056	0.0672694	46936	0.0172788
thinmme001	MV1	M+	Epithelial	Ecc Gland	1105	12056	0.0916556	46936	0.0235427
thinmme001	MV1	M+	Epithelial	IRS	304	12056	0.0252157	46936	0.0064769
thinmme001	MV1	M+	Epithelial	Infundibulum	1417	12056	0.117535	46936	0.03019
thinmme001	MV1	M+	Epithelial	ORS	353	12056	0.02928	46936	0.00752088
thinmme001	MV1	M+	Epithelial	Suprabasal KC	4734	12056	0.392668	46936	0.100861
thinmme001	MV1	M+	Fibroblast	Fib.FABP4	220	10905	0.0201742	46936	0.00468723
thinmme001	MV1	M+	Fibroblast	Fib.General	4440	10905	0.407153	46936	0.0945969
thinmme001	MV1	M+	Fibroblast	Fib.LEPR	1332	10905	0.122146	46936	0.0283791
thinmme001	MV1	M+	Fibroblast	Fib.MFAP5	1649	10905	0.151215	46936	0.0351329
thinmme001	MV1	M+	Fibroblast	Fib.MMP27	968	10905	0.0887666	46936	0.0206238
thinmme001	MV1	M+	Fibroblast	Fib.POSTN	2296	10905	0.210546	46936	0.0489177
thinmme001	MV1	M+	Lymphocyte	B.Lymphocyte	50	2417	0.0206868	46936	0.00106528
thinmme001	MV1	M+	Lymphocyte	T.CD4	843	2417	0.348779	46936	0.0179606
thinmme001	MV1	M+	Lymphocyte	T.CD8	1017	2417	0.42077	46936	0.0216678
thinmme001	MV1	M+	Lymphocyte	T.Cycling	148	2417	0.0612329	46936	0.00315323
thinmme001	MV1	M+	Lymphocyte	T.NK	160	2417	0.0661978	46936	0.0034089
thinmme001	MV1	M+	Lymphocyte	T.NOS	167	2417	0.0690939	46936	0.00355804
thinmme001	MV1	M+	Lymphocyte	T.Naive	32	2417	0.0132396	46936	0.000681779
thinmme001	MV1	M+	Melanoma	Differentiated melanocytic	4189	7861	0.532884	46936	0.0892492
thinmme001	MV1	M+	Melanoma	Early developmental stress	189	7861	0.0240427	46936	0.00402676
thinmme001	MV1	M+	Melanoma	Epithelial-adjacent	1571	7861	0.199847	46936	0.0334711
thinmme001	MV1	M+	Melanoma	IFN-associated stress	412	7861	0.0524106	46936	0.00877791
thinmme001	MV1	M+	Melanoma	Mesenchymal-invasive	703	7861	0.0894288	46936	0.0149778
thinmme001	MV1	M+	Melanoma	Nevus-like	280	7861	0.0356189	46936	0.00596557
thinmme001	MV1	M+	Melanoma	Proliferative	517	7861	0.0657677	46936	0.011015
thinmme001	MV1	M+	Myeloid	CCR7+ DC	276	4714	0.058549	46936	0.00588035
thinmme001	MV1	M+	Myeloid	CLEC9A+ DC	580	4714	0.123038	46936	0.0123573
thinmme001	MV1	M+	Myeloid	LC	312	4714	0.0661858	46936	0.00664735
thinmme001	MV1	M+	Myeloid	Mac	2043	4714	0.43339	46936	0.0435274
thinmme001	MV1	M+	Myeloid	Mast	321	4714	0.068095	46936	0.0068391
thinmme001	MV1	M+	Myeloid	cDC2	1165	4714	0.247136	46936	0.024821
thinmme001	MV1	M+	Myeloid	pDC	17	4714	0.00360628	46936	0.000362195
thinmme001	MV1	M+	Nerves	Nerves	366	366	1	46936	0.00779785
thinmme001	MV1	M+	Stroma	Peri	2555	3579	0.713887	46936	0.0544358
thinmme001	MV1	M+	Stroma	SM	1024	3579	0.286113	46936	0.0218169
thinmme001	MV1	M+	Melanoma trajectory	Lineage 1	2067	7861	0.262944	46936	0.0440387
thinmme001	MV1	M+	Melanoma trajectory	Lineage 2	1891	7861	0.240555	46936	0.0402889
thinmme001	MV1	M+	Melanoma trajectory	Shared Trunk	3903	7861	0.496502	46936	0.0831558
thinmme002	MV1	M−	Endothelial	HEC	94	5645	0.0166519	48512	0.00193766
thinmme002	MV1	M−	Endothelial	LEC	489	5645	0.0866253	48512	0.01008
thinmme002	MV1	M−	Endothelial	VEC	5062	5645	0.896723	48512	0.104345
thinmme002	MV1	M−	Epithelial	Bas KC	2987	12351	0.241843	48512	0.0615724
thinmme002	MV1	M−	Epithelial	Bulge	448	12351	0.0362724	48512	0.00923483
thinmme002	MV1	M−	Epithelial	Cyc KC	316	12351	0.025585	48512	0.00651385
thinmme002	MV1	M−	Epithelial	Ecc Duct	1450	12351	0.117399	48512	0.0298895
thinmme002	MV1	M−	Epithelial	Ecc Gland	1349	12351	0.109222	48512	0.0278076
thinmme002	MV1	M−	Epithelial	IRS	8	12351	0.000647721	48512	0.000164908
thinmme002	MV1	M−	Epithelial	Infundibulum	775	12351	0.062748	48512	0.0159754
thinmme002	MV1	M−	Epithelial	ORS	49	12351	0.00396729	48512	0.00101006
thinmme002	MV1	M−	Epithelial	Suprabasal KC	4969	12351	0.402316	48512	0.102428
thinmme002	MV1	M−	Fibroblast	Fib.FABP4	556	14276	0.0389465	48512	0.0114611
thinmme002	MV1	M−	Fibroblast	Fib.General	4702	14276	0.329364	48512	0.0969245
thinmme002	MV1	M−	Fibroblast	Fib.LEPR	1373	14276	0.0961754	48512	0.0283023
thinmme002	MV1	M−	Fibroblast	Fib.MFAP5	3477	14276	0.243556	48512	0.071673
thinmme002	MV1	M−	Fibroblast	Fib.MMP27	1543	14276	0.108083	48512	0.0318066
thinmme002	MV1	M−	Fibroblast	Fib.POSTN	2625	14276	0.183875	48512	0.0541103
thinmme002	MV1	M−	Lymphocyte	B.Lymphocyte	13	1534	0.00847458	48512	0.000267975
thinmme002	MV1	M−	Lymphocyte	T.CD4	535	1534	0.348761	48512	0.0110282
thinmme002	MV1	M−	Lymphocyte	T.CD8	770	1534	0.501956	48512	0.0158724
thinmme002	MV1	M−	Lymphocyte	T.Cycling	23	1534	0.0149935	48512	0.000474109
thinmme002	MV1	M−	Lymphocyte	T.NK	44	1534	0.0286832	48512	0.000906992
thinmme002	MV1	M−	Lymphocyte	T.NOS	137	1534	0.089309	48512	0.00282404
thinmme002	MV1	M−	Lymphocyte	T.Naive	12	1534	0.00782269	48512	0.000247361
thinmme002	MV1	M−	Melanoma	Differentiated melanocytic	1760	6198	0.283963	48512	0.0362797
thinmme002	MV1	M−	Melanoma	Early developmental stress	199	6198	0.0321071	48512	0.00410208
thinmme002	MV1	M−	Melanoma	Epithelial-adjacent	2592	6198	0.418199	48512	0.0534301
thinmme002	MV1	M−	Melanoma	IFN-associated stress	395	6198	0.0637302	48512	0.00814232
thinmme002	MV1	M−	Melanoma	Mesenchymal-invasive	259	6198	0.0417877	48512	0.00533889
thinmme002	MV1	M−	Melanoma	Nevus-like	792	6198	0.127783	48512	0.0163259
thinmme002	MV1	M−	Melanoma	Proliferative	201	6198	0.0324298	48512	0.0041433
thinmme002	MV1	M−	Myeloid	CCR7+ DC	52	3673	0.0141574	48512	0.0010719
thinmme002	MV1	M−	Myeloid	CLEC9A+ DC	266	3673	0.0724204	48512	0.00548318
thinmme002	MV1	M−	Myeloid	LC	81	3673	0.0220528	48512	0.00166969
thinmme002	MV1	M−	Myeloid	Mac	1788	3673	0.486796	48512	0.0368569
thinmme002	MV1	M−	Myeloid	Mast	917	3673	0.24966	48512	0.0189025
thinmme002	MV1	M−	Myeloid	cDC2	565	3673	0.153825	48512	0.0116466
thinmme002	MV1	M−	Myeloid	pDC	4	3673	0.00108903	48512	8.24538e-05
thinmme002	MV1	M−	Nerves	Nerves	209	209	1	48512	0.00430821
thinmme002	MV1	M−	Stroma	Peri	3856	4626	0.83355	48512	0.0794855
thinmme002	MV1	M−	Stroma	SM	770	4626	0.16645	48512	0.0158724
thinmme002	MV1	M−	Melanoma trajectory	Lineage 1	456	6198	0.0735721	48512	0.00939974
thinmme002	MV1	M−	Melanoma trajectory	Lineage 2	1958	6198	0.315908	48512	0.0403611
thinmme002	MV1	M−	Melanoma trajectory	Shared Trunk	3784	6198	0.61052	48512	0.0780013
thinmme003	MV2	M+	Endothelial	HEC	1422	14417	0.0986336	194298	0.00731865
thinmme003	MV2	M+	Endothelial	LEC	1700	14417	0.117916	194298	0.00874945
thinmme003	MV2	M+	Endothelial	VEC	11295	14417	0.78345	194298	0.0581324
thinmme003	MV2	M+	Epithelial	Bas KC	8799	35044	0.251084	194298	0.0452861
thinmme003	MV2	M+	Epithelial	Bulge	1438	35044	0.0410341	194298	0.007401
thinmme003	MV2	M+	Epithelial	Cyc KC	2126	35044	0.0606666	194298	0.010942
thinmme003	MV2	M+	Epithelial	Ecc Duct	2134	35044	0.0608949	194298	0.0109831
thinmme003	MV2	M+	Epithelial	Ecc Gland	5407	35044	0.154292	194298	0.0278284
thinmme003	MV2	M+	Epithelial	IRS	535	35044	0.0152665	194298	0.0027535
thinmme003	MV2	M+	Epithelial	Infundibulum	1992	35044	0.0568428	194298	0.0102523
thinmme003	MV2	M+	Epithelial	ORS	1004	35044	0.0286497	194298	0.00516732
thinmme003	MV2	M+	Epithelial	Suprabasal KC	11609	35044	0.331269	194298	0.0597484
thinmme003	MV2	M+	Fibroblast	Fib.FABP4	158	37868	0.00417239	194298	0.000813184
thinmme003	MV2	M+	Fibroblast	Fib.General	23222	37868	0.613235	194298	0.119517
thinmme003	MV2	M+	Fibroblast	Fib.LEPR	1999	37868	0.0527886	194298	0.0102883
thinmme003	MV2	M+	Fibroblast	Fib.MFAP5	3074	37868	0.0811767	194298	0.0158211
thinmme003	MV2	M+	Fibroblast	Fib.MMP27	1614	37868	0.0426217	194298	0.00830683
thinmme003	MV2	M+	Fibroblast	Fib.POSTN	7801	37868	0.206005	194298	0.0401497
thinmme003	MV2	M+	Lymphocyte	B.Lymphocyte	278	8828	0.0314907	194298	0.00143079
thinmme003	MV2	M+	Lymphocyte	T.CD4	2944	8828	0.333484	194298	0.015152
thinmme003	MV2	M+	Lymphocyte	T.CD8	3633	8828	0.411531	194298	0.0186981
thinmme003	MV2	M+	Lymphocyte	T.Cycling	382	8828	0.0432714	194298	0.00196605
thinmme003	MV2	M+	Lymphocyte	T.NK	236	8828	0.0267331	194298	0.00121463
thinmme003	MV2	M+	Lymphocyte	T.NOS	1185	8828	0.134232	194298	0.00609888
thinmme003	MV2	M+	Lymphocyte	T.Naive	170	8828	0.0192569	194298	0.000874945
thinmme003	MV2	M+	Melanoma	Differentiated melanocytic	31069	67839	0.457981	194298	0.159904
thinmme003	MV2	M+	Melanoma	Early developmental stress	1684	67839	0.0248235	194298	0.0086671
thinmme003	MV2	M+	Melanoma	Epithelial-adjacent	2329	67839	0.0343313	194298	0.0119867
thinmme003	MV2	M+	Melanoma	IFN-associated stress	13559	67839	0.19987	194298	0.0697846
thinmme003	MV2	M+	Melanoma	Mesenchymal-invasive	14508	67839	0.213859	194298	0.0746688
thinmme003	MV2	M+	Melanoma	Nevus-like	2048	67839	0.0301891	194298	0.0105405
thinmme003	MV2	M+	Melanoma	Proliferative	2642	67839	0.0389451	194298	0.0135977
thinmme003	MV2	M+	Myeloid	CCR7+ DC	998	18478	0.0540102	194298	0.00513644
thinmme003	MV2	M+	Myeloid	CLEC9A+ DC	2633	18478	0.142494	194298	0.0135513
thinmme003	MV2	M+	Myeloid	LC	404	18478	0.0218638	194298	0.00207928
thinmme003	MV2	M+	Myeloid	Mac	11500	18478	0.622362	194298	0.0591874
thinmme003	MV2	M+	Myeloid	Mast	457	18478	0.0247321	194298	0.00235206
thinmme003	MV2	M+	Myeloid	cDC2	2176	18478	0.117762	194298	0.0111993
thinmme003	MV2	M+	Myeloid	pDC	310	18478	0.0167767	194298	0.00159549
thinmme003	MV2	M+	Nerves	Nerves	564	564	1	194298	0.00290276
thinmme003	MV2	M+	Stroma	Peri	5293	11260	0.470071	194298	0.0272417
thinmme003	MV2	M+	Stroma	SM	5967	11260	0.529929	194298	0.0307106
thinmme003	MV2	M+	Melanoma trajectory	Lineage 1	39654	67839	0.584531	194298	0.204089
thinmme003	MV2	M+	Melanoma trajectory	Lineage 2	11389	67839	0.167883	194298	0.0586161
thinmme003	MV2	M+	Melanoma trajectory	Shared Trunk	16796	67839	0.247586	194298	0.0864445
thinmme004	MV2	M−	Endothelial	HEC	947	9735	0.0972779	82826	0.0114336
thinmme004	MV2	M−	Endothelial	LEC	1592	9735	0.163534	82826	0.019221
thinmme004	MV2	M−	Endothelial	VEC	7196	9735	0.739188	82826	0.0868809
thinmme004	MV2	M−	Epithelial	Bas KC	4793	18369	0.260929	82826	0.0578683
thinmme004	MV2	M−	Epithelial	Bulge	318	18369	0.0173118	82826	0.00383937
thinmme004	MV2	M−	Epithelial	Cyc KC	1485	18369	0.0808427	82826	0.0179292
thinmme004	MV2	M−	Epithelial	Ecc Duct	1307	18369	0.0711525	82826	0.0157801
thinmme004	MV2	M−	Epithelial	Ecc Gland	884	18369	0.0481246	82826	0.010673
thinmme004	MV2	M−	Epithelial	IRS	14	18369	0.000762154	82826	0.000169029
thinmme004	MV2	M−	Epithelial	Infundibulum	768	18369	0.0418096	82826	0.00927245
thinmme004	MV2	M−	Epithelial	ORS	78	18369	0.00424628	82826	0.000941733
thinmme004	MV2	M−	Epithelial	Suprabasal KC	8722	18369	0.474822	82826	0.105305
thinmme004	MV2	M−	Fibroblast	Fib.FABP4	870	22427	0.0387925	82826	0.0105039
thinmme004	MV2	M−	Fibroblast	Fib.General	10265	22427	0.457707	82826	0.123935
thinmme004	MV2	M−	Fibroblast	Fib.LEPR	4686	22427	0.208945	82826	0.0565764
thinmme004	MV2	M−	Fibroblast	Fib.MFAP5	1854	22427	0.0826682	82826	0.0223843
thinmme004	MV2	M−	Fibroblast	Fib.MMP27	1542	22427	0.0687564	82826	0.0186173
thinmme004	MV2	M−	Fibroblast	Fib.POSTN	3210	22427	0.143131	82826	0.0387559
thinmme004	MV2	M−	Lymphocyte	B.Lymphocyte	154	6402	0.024055	82826	0.00185932
thinmme004	MV2	M−	Lymphocyte	T.CD4	2374	6402	0.370822	82826	0.0286625
thinmme004	MV2	M−	Lymphocyte	T.CD8	3066	6402	0.478913	82826	0.0370174
thinmme004	MV2	M−	Lymphocyte	T.Cycling	138	6402	0.0215558	82826	0.00166614
thinmme004	MV2	M−	Lymphocyte	T.NK	241	6402	0.0376445	82826	0.00290971
thinmme004	MV2	M−	Lymphocyte	T.NOS	398	6402	0.0621681	82826	0.00480525
thinmme004	MV2	M−	Lymphocyte	T.Naive	31	6402	0.00484224	82826	0.000374279
thinmme004	MV2	M−	Melanoma	Differentiated melanocytic	3633	7573	0.479731	82826	0.043863
thinmme004	MV2	M−	Melanoma	Early developmental stress	157	7573	0.0207315	82826	0.00189554
thinmme004	MV2	M−	Melanoma	Epithelial-adjacent	2006	7573	0.264888	82826	0.0242194
thinmme004	MV2	M−	Melanoma	IFN-associated stress	148	7573	0.0195431	82826	0.00178688
thinmme004	MV2	M−	Melanoma	Mesenchymal-invasive	491	7573	0.0648356	82826	0.00592809
thinmme004	MV2	M−	Melanoma	Nevus-like	585	7573	0.0772481	82826	0.007063
thinmme004	MV2	M−	Melanoma	Proliferative	553	7573	0.0730226	82826	0.00667665
thinmme004	MV2	M−	Myeloid	CCR7+ DC	292	9007	0.0324192	82826	0.00352546
thinmme004	MV2	M−	Myeloid	CLEC9A+ DC	543	9007	0.0602864	82826	0.00655591
thinmme004	MV2	M−	Myeloid	LC	109	9007	0.0121017	82826	0.00131601
thinmme004	MV2	M−	Myeloid	Mac	6236	9007	0.69235	82826	0.0752904
thinmme004	MV2	M−	Myeloid	Mast	1013	9007	0.112468	82826	0.0122305
thinmme004	MV2	M−	Myeloid	cDC2	741	9007	0.0822693	82826	0.00894647
thinmme004	MV2	M−	Myeloid	pDC	73	9007	0.00810481	82826	0.000881366
thinmme004	MV2	M−	Nerves	Nerves	840	840	1	82826	0.0101417
thinmme004	MV2	M−	Stroma	Peri	4353	8473	0.51375	82826	0.052556
thinmme004	MV2	M−	Stroma	SM	4120	8473	0.48625	82826	0.0497428
thinmme004	MV2	M−	Melanoma trajectory	Lineage 1	864	7573	0.11409	82826	0.0104315
thinmme004	MV2	M−	Melanoma trajectory	Lineage 2	2752	7573	0.363396	82826	0.0332263
thinmme004	MV2	M−	Melanoma trajectory	Shared Trunk	3957	7573	0.522514	82826	0.0477749
thinmme005	MV3	M+	Endothelial	HEC	49	3855	0.0127108	35703	0.00137243
thinmme005	MV3	M+	Endothelial	LEC	953	3855	0.247211	35703	0.0266924
thinmme005	MV3	M+	Endothelial	VEC	2853	3855	0.740078	35703	0.0799093
thinmme005	MV3	M+	Epithelial	Bas KC	1617	6636	0.243671	35703	0.0452903
thinmme005	MV3	M+	Epithelial	Bulge	203	6636	0.0305907	35703	0.0056858
thinmme005	MV3	M+	Epithelial	Cyc KC	475	6636	0.0715793	35703	0.0133042
thinmme005	MV3	M+	Epithelial	Ecc Duct	415	6636	0.0625377	35703	0.0116237
thinmme005	MV3	M+	Epithelial	Ecc Gland	581	6636	0.0875527	35703	0.0162731
thinmme005	MV3	M+	Epithelial	IRS	9	6636	0.00135624	35703	0.00025208
thinmme005	MV3	M+	Epithelial	Infundibulum	192	6636	0.0289331	35703	0.0053777
thinmme005	MV3	M+	Epithelial	ORS	6	6636	0.000904159	35703	0.000168053
thinmme005	MV3	M+	Epithelial	Suprabasal KC	3138	6636	0.472875	35703	0.0878918
thinmme005	MV3	M+	Fibroblast	Fib.FABP4	434	10290	0.0421769	35703	0.0121558
thinmme005	MV3	M+	Fibroblast	Fib.General	3648	10290	0.354519	35703	0.102176
thinmme005	MV3	M+	Fibroblast	Fib.LEPR	318	10290	0.0309038	35703	0.00890681
thinmme005	MV3	M+	Fibroblast	Fib.MFAP5	2702	10290	0.262585	35703	0.0756799
thinmme005	MV3	M+	Fibroblast	Fib.MMP27	1523	10290	0.148008	35703	0.0426575
thinmme005	MV3	M+	Fibroblast	Fib.POSTN	1665	10290	0.161808	35703	0.0466347
thinmme005	MV3	M+	Lymphocyte	B.Lymphocyte	43	2134	0.02015	35703	0.00120438
thinmme005	MV3	M+	Lymphocyte	T.CD4	663	2134	0.310684	35703	0.0185699
thinmme005	MV3	M+	Lymphocyte	T.CD8	1103	2134	0.51687	35703	0.0308938
thinmme005	MV3	M+	Lymphocyte	T.Cycling	50	2134	0.0234302	35703	0.00140044
thinmme005	MV3	M+	Lymphocyte	T.NK	169	2134	0.079194	35703	0.0047335
thinmme005	MV3	M+	Lymphocyte	T.NOS	73	2134	0.0342081	35703	0.00204465
thinmme005	MV3	M+	Lymphocyte	T.Naive	33	2134	0.0154639	35703	0.000924292
thinmme005	MV3	M+	Melanoma	Differentiated melanocytic	2707	4447	0.608725	35703	0.07582
thinmme005	MV3	M+	Melanoma	Early developmental stress	47	4447	0.0105689	35703	0.00131642
thinmme005	MV3	M+	Melanoma	Epithelial-adjacent	915	4447	0.205757	35703	0.0256281
thinmme005	MV3	M+	Melanoma	IFN-associated stress	78	4447	0.0175399	35703	0.00218469
thinmme005	MV3	M+	Melanoma	Mesenchymal-invasive	353	4447	0.0793794	35703	0.00988712
thinmme005	MV3	M+	Melanoma	Nevus-like	81	4447	0.0182145	35703	0.00226872
thinmme005	MV3	M+	Melanoma	Proliferative	266	4447	0.0598156	35703	0.00745035
thinmme005	MV3	M+	Myeloid	CCR7+ DC	133	4018	0.033101	35703	0.00372518
thinmme005	MV3	M+	Myeloid	CLEC9A+ DC	367	4018	0.091339	35703	0.0102792
thinmme005	MV3	M+	Myeloid	LC	36	4018	0.00895968	35703	0.00100832
thinmme005	MV3	M+	Myeloid	Mac	2371	4018	0.590095	35703	0.066409
thinmme005	MV3	M+	Myeloid	Mast	492	4018	0.122449	35703	0.0137804
thinmme005	MV3	M+	Myeloid	cDC2	585	4018	0.145595	35703	0.0163852
thinmme005	MV3	M+	Myeloid	pDC	34	4018	0.00846192	35703	0.000952301
thinmme005	MV3	M+	Nerves	Nerves	132	132	1	35703	0.00369717
thinmme005	MV3	M+	Stroma	Peri	3207	4191	0.765211	35703	0.0898244
thinmme005	MV3	M+	Stroma	SM	984	4191	0.234789	35703	0.0275607
thinmme005	MV3	M+	Melanoma trajectory	Lineage 1	833	4447	0.187317	35703	0.0233314
thinmme005	MV3	M+	Melanoma trajectory	Lineage 2	1241	4447	0.279065	35703	0.034759
thinmme005	MV3	M+	Melanoma trajectory	Shared Trunk	2373	4447	0.533618	35703	0.066465
thinmme006	MV3	M−	Endothelial	HEC	364	8685	0.0419113	113090	0.00321868
thinmme006	MV3	M−	Endothelial	LEC	1679	8685	0.193322	113090	0.0148466
thinmme006	MV3	M−	Endothelial	VEC	6642	8685	0.764767	113090	0.058732
thinmme006	MV3	M−	Epithelial	Bas KC	8577	20115	0.426398	113090	0.0758422
thinmme006	MV3	M−	Epithelial	Bulge	567	20115	0.0281879	113090	0.00501371
thinmme006	MV3	M−	Epithelial	Cyc KC	632	20115	0.0314193	113090	0.00558847
thinmme006	MV3	M−	Epithelial	Ecc Duct	1588	20115	0.0789461	113090	0.0140419
thinmme006	MV3	M−	Epithelial	Ecc Gland	2018	20115	0.100323	113090	0.0178442
thinmme006	MV3	M−	Epithelial	IRS	11	20115	0.000546856	113090	9.72677e-05
thinmme006	MV3	M−	Epithelial	Infundibulum	607	20115	0.0301765	113090	0.00536741
thinmme006	MV3	M−	Epithelial	ORS	53	20115	0.00263485	113090	0.000468653
thinmme006	MV3	M−	Epithelial	Suprabasal KC	6062	20115	0.301367	113090	0.0536033
thinmme006	MV3	M−	Fibroblast	Fib.FABP4	1090	24990	0.0436174	113090	0.00963834
thinmme006	MV3	M−	Fibroblast	Fib.General	8011	24990	0.320568	113090	0.0708374
thinmme006	MV3	M−	Fibroblast	Fib.LEPR	2462	24990	0.0985194	113090	0.0217703
thinmme006	MV3	M−	Fibroblast	Fib.MFAP5	5709	24990	0.228451	113090	0.0504819
thinmme006	MV3	M−	Fibroblast	Fib.MMP27	3550	24990	0.142057	113090	0.0313909
thinmme006	MV3	M−	Fibroblast	Fib.POSTN	4168	24990	0.166787	113090	0.0368556
thinmme006	MV3	M−	Lymphocyte	B.Lymphocyte	743	12320	0.0603084	113090	0.00656999
thinmme006	MV3	M−	Lymphocyte	T.CD4	3164	12320	0.256818	113090	0.0279777
thinmme006	MV3	M−	Lymphocyte	T.CD8	7403	12320	0.600893	113090	0.0654611
thinmme006	MV3	M−	Lymphocyte	T.Cycling	162	12320	0.0131494	113090	0.00143249
thinmme006	MV3	M−	Lymphocyte	T.NK	331	12320	0.0268669	113090	0.00292687
thinmme006	MV3	M−	Lymphocyte	T.NOS	440	12320	0.0357143	113090	0.00389071
thinmme006	MV3	M−	Lymphocyte	T.Naive	77	12320	0.00625	113090	0.000680874
thinmme006	MV3	M−	Melanoma	Differentiated melanocytic	6517	25607	0.254501	113090	0.0576267
thinmme006	MV3	M−	Melanoma	Early developmental stress	95	25607	0.00370992	113090	0.000840039
thinmme006	MV3	M−	Melanoma	Epithelial-adjacent	3773	25607	0.147343	113090	0.0333628
thinmme006	MV3	M−	Melanoma	IFN-associated stress	2620	25607	0.102316	113090	0.0231674
thinmme006	MV3	M−	Melanoma	Mesenchymal-invasive	841	25607	0.0328426	113090	0.00743655
thinmme006	MV3	M−	Melanoma	Nevus-like	11525	25607	0.450072	113090	0.10191
thinmme006	MV3	M−	Melanoma	Proliferative	236	25607	0.00921623	113090	0.00208683
thinmme006	MV3	M−	Myeloid	CCR7+ DC	493	12572	0.0392141	113090	0.00435936
thinmme006	MV3	M−	Myeloid	CLEC9A+ DC	1232	12572	0.0979955	113090	0.010894
thinmme006	MV3	M−	Myeloid	LC	209	12572	0.0166242	113090	0.00184809
thinmme006	MV3	M−	Myeloid	Mac	6052	12572	0.481387	113090	0.0535149
thinmme006	MV3	M−	Myeloid	Mast	1550	12572	0.12329	113090	0.0137059
thinmme006	MV3	M−	Myeloid	cDC2	2985	12572	0.237432	113090	0.0263949
thinmme006	MV3	M−	Myeloid	pDC	51	12572	0.00405663	113090	0.000450968
thinmme006	MV3	M−	Nerves	Nerves	461	461	1	113090	0.0040764
thinmme006	MV3	M−	Stroma	Peri	6706	8340	0.804077	113090	0.0592979
thinmme006	MV3	M−	Stroma	SM	1634	8340	0.195923	113090	0.0144487
thinmme006	MV3	M−	Melanoma trajectory	Lineage 1	1522	25607	0.0594369	113090	0.0134583
thinmme006	MV3	M−	Melanoma trajectory	Lineage 2	18927	25607	0.739134	113090	0.167362
thinmme006	MV3	M−	Melanoma trajectory	Shared Trunk	5158	25607	0.201429	113090	0.0456097
thinmme007	MV4	M+	Endothelial	HEC	3229	30369	0.106326	391674	0.0082441
thinmme007	MV4	M+	Endothelial	LEC	3457	30369	0.113833	391674	0.00882622
thinmme007	MV4	M+	Endothelial	VEC	23683	30369	0.779841	391674	0.0604661
thinmme007	MV4	M+	Epithelial	Bas KC	12069	97830	0.123367	391674	0.0308139
thinmme007	MV4	M+	Epithelial	Bulge	7215	97830	0.0737504	391674	0.0184209
thinmme007	MV4	M+	Epithelial	Cyc KC	4029	97830	0.0411837	391674	0.0102866
thinmme007	MV4	M+	Epithelial	Ecc Duct	4966	97830	0.0507615	391674	0.0126789
thinmme007	MV4	M+	Epithelial	Ecc Gland	5895	97830	0.0602576	391674	0.0150508
thinmme007	MV4	M+	Epithelial	IRS	8350	97830	0.0853521	391674	0.0213187
thinmme007	MV4	M+	Epithelial	Infundibulum	19458	97830	0.198896	391674	0.0496791
thinmme007	MV4	M+	Epithelial	ORS	11720	97830	0.1198	391674	0.0299228
thinmme007	MV4	M+	Epithelial	Suprabasal KC	24128	97830	0.246632	391674	0.0616023
thinmme007	MV4	M+	Fibroblast	Fib.FABP4	2884	82366	0.0350144	391674	0.00736327
thinmme007	MV4	M+	Fibroblast	Fib.General	38744	82366	0.470388	391674	0.098919
thinmme007	MV4	M+	Fibroblast	Fib.LEPR	6089	82366	0.0739261	391674	0.0155461
thinmme007	MV4	M+	Fibroblast	Fib.MFAP5	5731	82366	0.0695797	391674	0.0146321
thinmme007	MV4	M+	Fibroblast	Fib.MMP27	13142	82366	0.159556	391674	0.0335534
thinmme007	MV4	M+	Fibroblast	Fib.POSTN	15776	82366	0.191535	391674	0.0402784
thinmme007	MV4	M+	Lymphocyte	B.Lymphocyte	9738	58843	0.165491	391674	0.0248625
thinmme007	MV4	M+	Lymphocyte	T.CD4	21307	58843	0.362099	391674	0.0543998
thinmme007	MV4	M+	Lymphocyte	T.CD8	21900	58843	0.372177	391674	0.0559138
thinmme007	MV4	M+	Lymphocyte	T.Cycling	1505	58843	0.0255765	391674	0.00384248
thinmme007	MV4	M+	Lymphocyte	T.NK	1953	58843	0.03319	391674	0.00498629
thinmme007	MV4	M+	Lymphocyte	T.NOS	1921	58843	0.0326462	391674	0.00490459
thinmme007	MV4	M+	Lymphocyte	T.Naive	519	58843	0.00882008	391674	0.00132508
thinmme007	MV4	M+	Melanoma	Differentiated melanocytic	32816	55481	0.591482	391674	0.083784
thinmme007	MV4	M+	Melanoma	Early developmental stress	4141	55481	0.0746382	391674	0.0105726
thinmme007	MV4	M+	Melanoma	Epithelial-adjacent	11529	55481	0.207801	391674	0.0294352
thinmme007	MV4	M+	Melanoma	IFN-associated stress	2368	55481	0.0426813	391674	0.00604584
thinmme007	MV4	M+	Melanoma	Mesenchymal-invasive	2973	55481	0.0535859	391674	0.0075905
thinmme007	MV4	M+	Melanoma	Nevus-like	135	55481	0.00243327	391674	0.000344674
thinmme007	MV4	M+	Melanoma	Proliferative	1519	55481	0.0273787	391674	0.00387823
thinmme007	MV4	M+	Myeloid	CCR7+ DC	2681	47125	0.0568912	391674	0.00684498
thinmme007	MV4	M+	Myeloid	CLEC9A+ DC	6088	47125	0.129188	391674	0.0155435
thinmme007	MV4	M+	Myeloid	LC	810	47125	0.0171883	391674	0.00206805
thinmme007	MV4	M+	Myeloid	Mac	15319	47125	0.325072	391674	0.0391116
thinmme007	MV4	M+	Myeloid	Mast	8956	47125	0.190048	391674	0.022866
thinmme007	MV4	M+	Myeloid	cDC2	11398	47125	0.241867	391674	0.0291007
thinmme007	MV4	M+	Myeloid	pDC	1873	47125	0.0397454	391674	0.00478204
thinmme007	MV4	M+	Nerves	Nerves	1286	1286	1	391674	0.00328334
thinmme007	MV4	M+	Stroma	Peri	10627	18374	0.578372	391674	0.0271323
thinmme007	MV4	M+	Stroma	SM	7747	18374	0.421628	391674	0.0197792
thinmme007	MV4	M+	Melanoma trajectory	Lineage 1	6077	55481	0.109533	391674	0.0155155
thinmme007	MV4	M+	Melanoma trajectory	Lineage 2	1104	55481	0.0198987	391674	0.00281867
thinmme007	MV4	M+	Melanoma trajectory	Shared Trunk	48300	55481	0.870568	391674	0.123317
thinmme008	MV4	M−	Endothelial	HEC	1783	13368	0.133378	129630	0.0137545
thinmme008	MV4	M−	Endothelial	LEC	1667	13368	0.124701	129630	0.0128597
thinmme008	MV4	M−	Endothelial	VEC	9918	13368	0.741921	129630	0.0765101
thinmme008	MV4	M−	Epithelial	Bas KC	3314	23251	0.142532	129630	0.0255651
thinmme008	MV4	M−	Epithelial	Bulge	545	23251	0.0234399	129630	0.00420427
thinmme008	MV4	M−	Epithelial	Cyc KC	1714	23251	0.0737173	129630	0.0132222
thinmme008	MV4	M−	Epithelial	Ecc Duct	2231	23251	0.0959529	129630	0.0172105
thinmme008	MV4	M−	Epithelial	Ecc Gland	1944	23251	0.0836093	129630	0.0149965
thinmme008	MV4	M−	Epithelial	IRS	674	23251	0.028988	129630	0.00519941
thinmme008	MV4	M−	Epithelial	Infundibulum	2951	23251	0.126919	129630	0.0227648
thinmme008	MV4	M−	Epithelial	ORS	397	23251	0.0170745	129630	0.00306256
thinmme008	MV4	M−	Epithelial	Suprabasal KC	9481	23251	0.407767	129630	0.0731389
thinmme008	MV4	M−	Fibroblast	Fib.FABP4	620	27198	0.0227958	129630	0.00478284
thinmme008	MV4	M−	Fibroblast	Fib.General	10905	27198	0.400949	129630	0.084124
thinmme008	MV4	M−	Fibroblast	Fib.LEPR	6702	27198	0.246415	129630	0.051701
thinmme008	MV4	M−	Fibroblast	Fib.MFAP5	2250	27198	0.0827267	129630	0.0173571
thinmme008	MV4	M−	Fibroblast	Fib.MMP27	3255	27198	0.119678	129630	0.0251099
thinmme008	MV4	M−	Fibroblast	Fib.POSTN	3466	27198	0.127436	129630	0.0267376
thinmme008	MV4	M−	Lymphocyte	B.Lymphocyte	427	14873	0.0287097	129630	0.00329399
thinmme008	MV4	M−	Lymphocyte	T.CD4	5723	14873	0.384791	129630	0.0441487
thinmme008	MV4	M−	Lymphocyte	T.CD8	6515	14873	0.438042	129630	0.0502584
thinmme008	MV4	M−	Lymphocyte	T.Cycling	438	14873	0.0294493	129630	0.00337885
thinmme008	MV4	M−	Lymphocyte	T.NK	930	14873	0.0625294	129630	0.00717427
thinmme008	MV4	M−	Lymphocyte	T.NOS	715	14873	0.0480737	129630	0.0055157
thinmme008	MV4	M−	Lymphocyte	T.Naive	125	14873	0.00840449	129630	0.000964283
thinmme008	MV4	M−	Melanoma	Differentiated melanocytic	8271	23676	0.349341	129630	0.0638047
thinmme008	MV4	M−	Melanoma	Early developmental stress	322	23676	0.0136003	129630	0.00248399
thinmme008	MV4	M−	Melanoma	Epithelial-adjacent	7090	23676	0.299459	129630	0.0546941
thinmme008	MV4	M−	Melanoma	IFN-associated stress	2084	23676	0.0880216	129630	0.0160765
thinmme008	MV4	M−	Melanoma	Mesenchymal-invasive	2492	23676	0.105254	129630	0.0192239
thinmme008	MV4	M−	Melanoma	Nevus-like	2529	23676	0.106817	129630	0.0195094
thinmme008	MV4	M−	Melanoma	Proliferative	888	23676	0.0375063	129630	0.00685027
thinmme008	MV4	M−	Myeloid	CCR7+ DC	1463	20260	0.0722113	129630	0.011286
thinmme008	MV4	M−	Myeloid	CLEC9A+ DC	2236	20260	0.110365	129630	0.0172491
thinmme008	MV4	M−	Myeloid	LC	707	20260	0.0348963	129630	0.00545398
thinmme008	MV4	M−	Myeloid	Mac	9185	20260	0.453356	129630	0.0708555
thinmme008	MV4	M−	Myeloid	Mast	1374	20260	0.0678184	129630	0.0105994
thinmme008	MV4	M−	Myeloid	cDC2	4813	20260	0.237562	129630	0.0371288
thinmme008	MV4	M−	Myeloid	pDC	482	20260	0.0237907	129630	0.00371828
thinmme008	MV4	M−	Nerves	Nerves	535	535	1	129630	0.00412713
thinmme008	MV4	M−	Stroma	Peri	4418	6469	0.682949	129630	0.0340816
thinmme008	MV4	M−	Stroma	SM	2051	6469	0.317051	129630	0.015822
thinmme008	MV4	M−	Melanoma trajectory	Lineage 1	5095	23676	0.215197	129630	0.0393042
thinmme008	MV4	M−	Melanoma trajectory	Lineage 2	8256	23676	0.348708	129630	0.063689
thinmme008	MV4	M−	Melanoma trajectory	Shared Trunk	10325	23676	0.436096	129630	0.0796498
thinmme009	MV5	M+	Endothelial	HEC	5735	24493	0.234149	224019	0.0256005
thinmme009	MV5	M+	Endothelial	LEC	2848	24493	0.116278	224019	0.0127132
thinmme009	MV5	M+	Endothelial	VEC	15910	24493	0.649573	224019	0.0710208
thinmme009	MV5	M+	Epithelial	Bas KC	1074	24729	0.0434308	224019	0.00479424
thinmme009	MV5	M+	Epithelial	Bulge	1622	24729	0.065591	224019	0.00724046
thinmme009	MV5	M+	Epithelial	Cyc KC	1300	24729	0.0525699	224019	0.00580308
thinmme009	MV5	M+	Epithelial	Ecc Duct	2778	24729	0.112338	224019	0.0124007
thinmme009	MV5	M+	Epithelial	Ecc Gland	5490	24729	0.222007	224019	0.0245068
thinmme009	MV5	M+	Epithelial	IRS	1367	24729	0.0552792	224019	0.00610216
thinmme009	MV5	M+	Epithelial	Infundibulum	2971	24729	0.120142	224019	0.0132623
thinmme009	MV5	M+	Epithelial	ORS	1266	24729	0.051195	224019	0.00565131
thinmme009	MV5	M+	Epithelial	Suprabasal KC	6861	24729	0.277448	224019	0.0306269
thinmme009	MV5	M+	Fibroblast	Fib.FABP4	278	41117	0.00676119	224019	0.00124097
thinmme009	MV5	M+	Fibroblast	Fib.General	22046	41117	0.536177	224019	0.0984113
thinmme009	MV5	M+	Fibroblast	Fib.LEPR	6289	41117	0.152954	224019	0.0280735
thinmme009	MV5	M+	Fibroblast	Fib.MFAP5	2122	41117	0.0516088	224019	0.00947241
thinmme009	MV5	M+	Fibroblast	Fib.MMP27	2791	41117	0.0678795	224019	0.0124588
thinmme009	MV5	M+	Fibroblast	Fib.POSTN	7591	41117	0.18462	224019	0.0338855
thinmme009	MV5	M+	Lymphocyte	B.Lymphocyte	8695	66712	0.130336	224019	0.0388137
thinmme009	MV5	M+	Lymphocyte	T.CD4	18686	66712	0.2801	224019	0.0834126
thinmme009	MV5	M+	Lymphocyte	T.CD8	32300	66712	0.484171	224019	0.144184
thinmme009	MV5	M+	Lymphocyte	T.Cycling	970	66712	0.0145401	224019	0.00432999
thinmme009	MV5	M+	Lymphocyte	T.NK	1101	66712	0.0165038	224019	0.00491476
thinmme009	MV5	M+	Lymphocyte	T.NOS	4014	66712	0.0601691	224019	0.0179181
thinmme009	MV5	M+	Lymphocyte	T.Naive	946	66712	0.0141804	224019	0.00422286
thinmme009	MV5	M+	Melanoma	Differentiated melanocytic	7736	14429	0.536142	224019	0.0345328
thinmme009	MV5	M+	Melanoma	Early developmental stress	406	14429	0.0281378	224019	0.00181235
thinmme009	MV5	M+	Melanoma	Epithelial-adjacent	1634	14429	0.113244	224019	0.00729402
thinmme009	MV5	M+	Melanoma	IFN-associated stress	1109	14429	0.0768591	224019	0.00495047
thinmme009	MV5	M+	Melanoma	Mesenchymal-invasive	1878	14429	0.130155	224019	0.00838322
thinmme009	MV5	M+	Melanoma	Nevus-like	1116	14429	0.0773442	224019	0.00498172
thinmme009	MV5	M+	Melanoma	Proliferative	550	14429	0.0381177	224019	0.00245515
thinmme009	MV5	M+	Myeloid	CCR7+ DC	2580	39503	0.0653115	224019	0.0115169
thinmme009	MV5	M+	Myeloid	CLEC9A+ DC	6123	39503	0.155001	224019	0.0273325
thinmme009	MV5	M+	Myeloid	LC	672	39503	0.0170114	224019	0.00299975
thinmme009	MV5	M+	Myeloid	Mac	20231	39503	0.512138	224019	0.0903093
thinmme009	MV5	M+	Myeloid	Mast	2208	39503	0.0558945	224019	0.00985631
thinmme009	MV5	M+	Myeloid	cDC2	6768	39503	0.171329	224019	0.0302117
thinmme009	MV5	M+	Myeloid	pDC	921	39503	0.0233147	224019	0.00411126
thinmme009	MV5	M+	Nerves	Nerves	405	405	1	224019	0.00180788
thinmme009	MV5	M+	Stroma	Peri	9373	12631	0.742063	224019	0.0418402
thinmme009	MV5	M+	Stroma	SM	3258	12631	0.257937	224019	0.0145434
thinmme009	MV5	M+	Melanoma trajectory	Lineage 1	5371	14429	0.372236	224019	0.0239756
thinmme009	MV5	M+	Melanoma trajectory	Lineage 2	3480	14429	0.241181	224019	0.0155344
thinmme009	MV5	M+	Melanoma trajectory	Shared Trunk	5578	14429	0.386583	224019	0.0248997
thinmme010	MV5	M−	Endothelial	HEC	1577	7643	0.206333	98561	0.0160002
thinmme010	MV5	M−	Endothelial	LEC	872	7643	0.114091	98561	0.00884731
thinmme010	MV5	M−	Endothelial	VEC	5194	7643	0.679576	98561	0.0526983
thinmme010	MV5	M−	Epithelial	Bas KC	6850	26606	0.257461	98561	0.0695001
thinmme010	MV5	M−	Epithelial	Bulge	610	26606	0.0229272	98561	0.00618906
thinmme010	MV5	M−	Epithelial	Cyc KC	1560	26606	0.0586334	98561	0.0158278
thinmme010	MV5	M−	Epithelial	Ecc Duct	1810	26606	0.0680298	98561	0.0183643
thinmme010	MV5	M−	Epithelial	Ecc Gland	1624	26606	0.0610389	98561	0.0164771
thinmme010	MV5	M−	Epithelial	IRS	645	26606	0.0242427	98561	0.00654417
thinmme010	MV5	M−	Epithelial	Infundibulum	2765	26606	0.103924	98561	0.0280537
thinmme010	MV5	M−	Epithelial	ORS	899	26606	0.0337894	98561	0.00912125
thinmme010	MV5	M−	Epithelial	Suprabasal KC	9843	26606	0.369954	98561	0.0998671
thinmme010	MV5	M−	Fibroblast	Fib.FABP4	53	14533	0.00364687	98561	0.000537738
thinmme010	MV5	M−	Fibroblast	Fib.General	6529	14533	0.449253	98561	0.0662432
thinmme010	MV5	M−	Fibroblast	Fib.LEPR	2107	14533	0.14498	98561	0.0213776
thinmme010	MV5	M−	Fibroblast	Fib.MFAP5	1377	14533	0.0947499	98561	0.013971
thinmme010	MV5	M−	Fibroblast	Fib.MMP27	1514	14533	0.104177	98561	0.015361
thinmme010	MV5	M−	Fibroblast	Fib.POSTN	2953	14533	0.203193	98561	0.0299611
thinmme010	MV5	M−	Lymphocyte	B.Lymphocyte	652	16429	0.0396859	98561	0.00661519
thinmme010	MV5	M−	Lymphocyte	T.CD4	5291	16429	0.322052	98561	0.0536825
thinmme010	MV5	M−	Lymphocyte	T.CD8	8903	16429	0.541908	98561	0.0903298
thinmme010	MV5	M−	Lymphocyte	T.Cycling	240	16429	0.0146083	98561	0.00243504
thinmme010	MV5	M−	Lymphocyte	T.NK	579	16429	0.0352426	98561	0.00587453
thinmme010	MV5	M−	Lymphocyte	T.NOS	662	16429	0.0402946	98561	0.00671665
thinmme010	MV5	M−	Lymphocyte	T.Naive	102	16429	0.00620853	98561	0.00103489
thinmme010	MV5	M−	Melanoma	Differentiated melanocytic	7741	15255	0.50744	98561	0.0785402
thinmme010	MV5	M−	Melanoma	Early developmental stress	106	15255	0.00694854	98561	0.00107548
thinmme010	MV5	M−	Melanoma	Epithelial-adjacent	3404	15255	0.22314	98561	0.034537
thinmme010	MV5	M−	Melanoma	IFN-associated stress	705	15255	0.0462144	98561	0.00715293
thinmme010	MV5	M−	Melanoma	Mesenchymal-invasive	1344	15255	0.0881023	98561	0.0136362
thinmme010	MV5	M−	Melanoma	Nevus-like	1712	15255	0.112225	98561	0.01737
thinmme010	MV5	M−	Melanoma	Proliferative	243	15255	0.0159292	98561	0.00246548
thinmme010	MV5	M−	Myeloid	CCR7+ DC	422	12994	0.0324765	98561	0.00428161
thinmme010	MV5	M−	Myeloid	CLEC9A+ DC	1328	12994	0.102201	98561	0.0134739
thinmme010	MV5	M−	Myeloid	LC	450	12994	0.0346314	98561	0.0045657
thinmme010	MV5	M−	Myeloid	Mac	3103	12994	0.238803	98561	0.031483
thinmme010	MV5	M−	Myeloid	Mast	875	12994	0.0673388	98561	0.00887775
thinmme010	MV5	M−	Myeloid	cDC2	6501	12994	0.500308	98561	0.0659592
thinmme010	MV5	M−	Myeloid	pDC	315	12994	0.024242	98561	0.00319599
thinmme010	MV5	M−	Nerves	Nerves	471	471	1	98561	0.00477877
thinmme010	MV5	M−	Stroma	Peri	3306	4630	0.714039	98561	0.0335427
thinmme010	MV5	M−	Stroma	SM	1324	4630	0.285961	98561	0.0134333
thinmme010	MV5	M−	Melanoma trajectory	Lineage 1	2426	15255	0.15903	98561	0.0246142
thinmme010	MV5	M−	Melanoma trajectory	Lineage 2	7330	15255	0.480498	98561	0.0743702
thinmme010	MV5	M−	Melanoma trajectory	Shared Trunk	5499	15255	0.360472	98561	0.0557929

### Sheet: M+ vs M− comparisons
Compartment	Cell type or state	Mean proportion M+	Mean proportion M−	Effect size (M+ − M−)	t stat	Raw P value	BH-adjusted P value
Endothelial	HEC	0.106362	0.0991104	0.0116577	0.364992	0.721469	0.996583
Endothelial	LEC	0.138063	0.136455	0.000139649	0.00437227	0.996583	0.996583
Endothelial	VEC	0.755575	0.764435	-0.0136932	-0.42872	0.675722	0.996583
Epithelial	Bas KC	0.169388	0.265832	-0.125206	-2.8074	0.0101547	0.0913924
Epithelial	Bulge	0.0473691	0.0256278	0.0554794	1.42232	0.168712	0.298054
Epithelial	Cyc KC	0.0582224	0.0540395	0.01335	0.335457	0.740403	0.740403
Epithelial	Ecc Duct	0.0707602	0.0862961	-0.0299719	-0.765168	0.452161	0.508681
Epithelial	Ecc Gland	0.123153	0.0804636	0.0654005	1.45307	0.160074	0.298054
Epithelial	IRS	0.036494	0.0110375	0.0900224	2.36224	0.0272566	0.104161
Epithelial	Infundibulum	0.10447	0.0731154	0.0503222	1.32448	0.198702	0.298054
Epithelial	ORS	0.0459657	0.0123425	0.0916564	2.24827	0.0347202	0.104161
Epithelial	Suprabasal KC	0.344178	0.391245	-0.0503338	-1.10208	0.282131	0.362739
Fibroblast	Fib.FABP4	0.0216598	0.0295598	-0.0269486	-0.828673	0.415455	0.498546
Fibroblast	Fib.General	0.476295	0.391568	0.0860698	2.66519	0.0135433	0.0406298
Fibroblast	Fib.LEPR	0.0865436	0.159007	-0.11533	-3.43379	0.00216951	0.013017
Fibroblast	Fib.MFAP5	0.123233	0.14643	-0.0376589	-1.16046	0.257276	0.437402
Fibroblast	Fib.MMP27	0.101366	0.10855	-0.017757	-0.548967	0.5881	0.5881
Fibroblast	Fib.POSTN	0.190903	0.164884	0.0348777	1.07834	0.291601	0.437402
Lymphocyte	B.Lymphocyte	0.073631	0.0322467	0.0773271	1.48064	0.192045	0.336078
Lymphocyte	T.CD4	0.327029	0.336649	-0.00969744	-0.524064	0.620089	0.723437
Lymphocyte	T.CD8	0.441104	0.512342	-0.0718023	-7.07586	0.000513471	0.0035943
Lymphocyte	T.Cycling	0.0336102	0.0187512	0.0432222	1.89133	0.110321	0.257417
Lymphocyte	T.NK	0.0443637	0.0381933	0.0100127	0.289132	0.782765	0.782765
Lymphocyte	T.NOS	0.0660698	0.0551119	0.0175718	0.643882	0.544814	0.723437
Lymphocyte	T.Naive	0.0141922	0.00670559	0.0369216	2.8129	0.0325989	0.114096
Melanoma	Differentiated melanocytic	0.545443	0.374995	0.1749	2.54084	0.0168848	0.0590969
Melanoma	Early developmental stress	0.0324422	0.0154195	0.0552424	0.832514	0.412164	0.577029
Melanoma	Epithelial-adjacent	0.152196	0.270606	-0.154337	-2.24671	0.0327279	0.0763651
Melanoma	IFN-associated stress	0.0778722	0.063965	0.0154725	0.220769	0.826875	0.826875
Melanoma	Mesenchymal-invasive	0.113282	0.0665645	0.0790842	1.17532	0.249765	0.437088
Melanoma	Nevus-like	0.03276	0.174829	-0.245217	-3.45652	0.00176487	0.0123541
Melanoma	Proliferative	0.046005	0.0336208	0.0391026	0.586123	0.562489	0.656237
Myeloid	CCR7+ DC	0.0535726	0.0380957	0.0416491	1.41114	0.210495	0.491155
Myeloid	CLEC9A+ DC	0.128212	0.0886537	0.0643637	2.37065	0.0577735	0.404414
Myeloid	LC	0.0262418	0.0240613	0.000401234	0.0125471	0.990418	0.990418
Myeloid	Mac	0.496611	0.470538	0.0273499	0.414173	0.693912	0.809564
Myeloid	Mast	0.0922437	0.124115	-0.0561481	-0.834302	0.437742	0.630035
Myeloid	cDC2	0.184738	0.242279	-0.0589495	-0.810881	0.450025	0.630035
Myeloid	pDC	0.018381	0.0122566	0.0276021	1.53979	0.177222	0.491155
Nerves	Nerves	1	1	NA	NA	NA	NA
Stroma	Peri	0.653921	0.709673	-0.0624517	-2.06965	0.107273	0.107273
Stroma	SM	0.346079	0.290327	0.0624517	2.06965	0.107273	0.107273
Melanoma trajectory	Lineage 1	0.303312	0.124265	0.218358	1.93663	0.076693	0.115039
Melanoma trajectory	Lineage 2	0.189716	0.449529	-0.306	-2.71393	0.0188179	0.0564538
Melanoma trajectory	Shared Trunk	0.506971	0.426206	0.0920023	0.815973	0.430415	0.430415
