## Supplementary Table 5 for "Spatial single cell multi-omics identifies divergent melanoma-cell states associated with metastatic outcomes in thin primary melanomas"

### Sheet: MILAN cytometry
Patient	Matched pair	Outcome	Tissue region	MILAN cell type	Cells (n)	Total cells (n)	Proportion
thinmme003	MV2	M+	FR4_scene01	Bcell	111	42795	0.00259376
thinmme003	MV2	M+	FR4_scene01	Blank	9568	42795	0.223578
thinmme003	MV2	M+	FR4_scene01	Endothelial	2241	42795	0.0523659
thinmme003	MV2	M+	FR4_scene01	Epithelial	3988	42795	0.0931885
thinmme003	MV2	M+	FR4_scene01	Fibroblast	412	42795	0.00962729
thinmme003	MV2	M+	FR4_scene01	Macrophage	1823	42795	0.0425984
thinmme003	MV2	M+	FR4_scene01	Noise	1566	42795	0.0365931
thinmme003	MV2	M+	FR4_scene01	SmoothMuscle	1203	42795	0.0281108
thinmme003	MV2	M+	FR4_scene01	Tcy	2271	42795	0.0530669
thinmme003	MV2	M+	FR4_scene01	Th	708	42795	0.016544
thinmme003	MV2	M+	FR4_scene01	Treg	802	42795	0.0187405
thinmme003	MV2	M+	FR4_scene01	Tumor	18102	42795	0.422993
thinmme005	MV3	M+	FR1_scene01	Bcell	40	30589	0.00130766
thinmme005	MV3	M+	FR1_scene01	Blank	9410	30589	0.307627
thinmme005	MV3	M+	FR1_scene01	Endothelial	2566	30589	0.0838864
thinmme005	MV3	M+	FR1_scene01	Epithelial	4635	30589	0.151525
thinmme005	MV3	M+	FR1_scene01	Fibroblast	1078	30589	0.0352414
thinmme005	MV3	M+	FR1_scene01	Macrophage	1217	30589	0.0397855
thinmme005	MV3	M+	FR1_scene01	Noise	3334	30589	0.108993
thinmme005	MV3	M+	FR1_scene01	SmoothMuscle	1733	30589	0.0566544
thinmme005	MV3	M+	FR1_scene01	Tcy	1101	30589	0.0359933
thinmme005	MV3	M+	FR1_scene01	Th	699	30589	0.0228514
thinmme005	MV3	M+	FR1_scene01	Treg	295	30589	0.00964399
thinmme005	MV3	M+	FR1_scene01	Tumor	4481	30589	0.146491
thinmme006	MV3	M−	FR3_scene02	Bcell	584	31104	0.0187757
thinmme006	MV3	M−	FR3_scene02	Blank	7924	31104	0.254758
thinmme006	MV3	M−	FR3_scene02	Endothelial	2150	31104	0.0691229
thinmme006	MV3	M−	FR3_scene02	Epithelial	4296	31104	0.138117
thinmme006	MV3	M−	FR3_scene02	Fibroblast	1091	31104	0.0350759
thinmme006	MV3	M−	FR3_scene02	Macrophage	1288	31104	0.0414095
thinmme006	MV3	M−	FR3_scene02	Noise	654	31104	0.0210262
thinmme006	MV3	M−	FR3_scene02	SmoothMuscle	1251	31104	0.0402199
thinmme006	MV3	M−	FR3_scene02	Tcy	2399	31104	0.0771283
thinmme006	MV3	M−	FR3_scene02	Th	738	31104	0.0237269
thinmme006	MV3	M−	FR3_scene02	Treg	923	31104	0.0296746
thinmme006	MV3	M−	FR3_scene02	Tumor	7806	31104	0.250965
thinmme007	MV4	M+	FR2_scene02	Bcell	2176	112018	0.0194254
thinmme007	MV4	M+	FR2_scene02	Blank	34819	112018	0.310834
thinmme007	MV4	M+	FR2_scene02	Endothelial	8547	112018	0.0763002
thinmme007	MV4	M+	FR2_scene02	Epithelial	19063	112018	0.170178
thinmme007	MV4	M+	FR2_scene02	Fibroblast	896	112018	0.00799871
thinmme007	MV4	M+	FR2_scene02	Macrophage	4561	112018	0.0407167
thinmme007	MV4	M+	FR2_scene02	Noise	3142	112018	0.0280491
thinmme007	MV4	M+	FR2_scene02	SmoothMuscle	3678	112018	0.032834
thinmme007	MV4	M+	FR2_scene02	Tcy	11848	112018	0.105769
thinmme007	MV4	M+	FR2_scene02	Th	240	112018	0.00214251
thinmme007	MV4	M+	FR2_scene02	Treg	3070	112018	0.0274063
thinmme007	MV4	M+	FR2_scene02	Tumor	19978	112018	0.178346
thinmme009	MV5	M+	FR3_scene01	Bcell	436	41843	0.0104199
thinmme009	MV5	M+	FR3_scene01	Blank	14932	41843	0.356858
thinmme009	MV5	M+	FR3_scene01	Endothelial	4154	41843	0.0992759
thinmme009	MV5	M+	FR3_scene01	Epithelial	3082	41843	0.0736563
thinmme009	MV5	M+	FR3_scene01	Fibroblast	316	41843	0.00755204
thinmme009	MV5	M+	FR3_scene01	Macrophage	1314	41843	0.0314031
thinmme009	MV5	M+	FR3_scene01	Noise	2161	41843	0.0516454
thinmme009	MV5	M+	FR3_scene01	SmoothMuscle	2229	41843	0.0532706
thinmme009	MV5	M+	FR3_scene01	Tcy	5850	41843	0.139808
thinmme009	MV5	M+	FR3_scene01	Th	390	41843	0.00932056
thinmme009	MV5	M+	FR3_scene01	Treg	1586	41843	0.0379036
thinmme009	MV5	M+	FR3_scene01	Tumor	5393	41843	0.128887
thinmme010	MV5	M−	FR2_scene01	Bcell	435	32750	0.0132824
thinmme010	MV5	M−	FR2_scene01	Blank	11241	32750	0.343237
thinmme010	MV5	M−	FR2_scene01	Endothelial	2763	32750	0.0843664
thinmme010	MV5	M−	FR2_scene01	Epithelial	5218	32750	0.159328
thinmme010	MV5	M−	FR2_scene01	Fibroblast	169	32750	0.00516031
thinmme010	MV5	M−	FR2_scene01	Macrophage	1081	32750	0.0330076
thinmme010	MV5	M−	FR2_scene01	Noise	1574	32750	0.0480611
thinmme010	MV5	M−	FR2_scene01	SmoothMuscle	958	32750	0.0292519
thinmme010	MV5	M−	FR2_scene01	Tcy	3539	32750	0.108061
thinmme010	MV5	M−	FR2_scene01	Th	975	32750	0.029771
thinmme010	MV5	M−	FR2_scene01	Treg	641	32750	0.0195725
thinmme010	MV5	M−	FR2_scene01	Tumor	4156	32750	0.126901

### Sheet: Confusion table
Xenium lineage	Melanoma	Epithelial	Fibroblast	Stroma	Endothelial	Myeloid	Lymphocyte	Blank/Noise	Matched pairs (n)	Agreement (all pairs)	Agreement (classified)
Melanoma	45251	4999	392	75	443	447	473	5471	57551	0.786277	0.868875
Epithelial	1549	25082	148	103	290	37	375	12047	39631	0.632888	0.909295
Fibroblast	1121	282	1855	645	2646	1031	2312	23656	33548	0.0552939	0.187525
Stroma	82	8	79	5205	1104	79	188	1545	8290	0.627865	0.771683
Endothelial	130	18	47	1549	9362	80	269	2533	13988	0.669288	0.817285
Myeloid	898	140	371	514	803	6045	4348	15304	28423	0.21268	0.460782
Lymphocyte	1329	49	277	323	816	946	24524	7687	35951	0.682151	0.867676
Nerves	62	2	3	2	9	2	3	333	416	0	0
Total	50422	30580	3172	8416	15473	8667	32492	68576	217798	0.538683	0.786238
