## Supplementary Table 7 for "Spatial single cell multi-omics identifies divergent melanoma-cell states associated with metastatic outcomes in thin primary melanomas"

### Sheet: H&E validation
Patient	Outcome	Slides (n)	Melanoma-enriched spots (n)	Epithelial-adjacent spots (n)	Epithelial-adjacent fraction	Early developmental stress spots (n)	Early developmental stress fraction	Proliferative spots (n)	Proliferative fraction	Differentiated melanocytic spots (n)	Differentiated melanocytic fraction	IFN-associated stress spots (n)	IFN-associated stress fraction	Nevus-like spots (n)	Nevus-like fraction	MES spots (n)	MES fraction
VAL001	M+	1	1187	463	0.390059	17	0.0143218	41	0.0345409	29	0.0244313	180	0.151643	152	0.128054	305	0.25695
VAL002	M−	1	347	26	0.074928	0	0	0	0	75	0.216138	202	0.582133	25	0.0720461	19	0.054755
VAL003	M−	1	1098	158	0.143898	2	0.00182149	16	0.0145719	19	0.0173042	480	0.437158	260	0.236794	163	0.148452
VAL004	M−	1	1557	648	0.416185	4	0.00256904	0	0	45	0.0289017	496	0.318561	213	0.136802	151	0.0969814
VAL005	M−	1	1112	253	0.227518	3	0.00269784	9	0.00809353	1	0.000899281	325	0.292266	397	0.357014	124	0.111511
VAL006	M−	1	802	171	0.213217	0	0	0	0	83	0.103491	86	0.107232	146	0.182045	316	0.394015
VAL007	M−	1	1450	359	0.247586	10	0.00689655	2	0.00137931	71	0.0489655	448	0.308966	280	0.193103	280	0.193103
VAL008	M+	1	751	259	0.344874	0	0	33	0.0439414	13	0.0173103	407	0.541944	19	0.0252996	20	0.0266312
VAL009	M−	2	4340	516	0.118894	17	0.00391705	22	0.00506912	8	0.00184332	2235	0.514977	1347	0.310369	195	0.0449309
VAL010	M−	2	1983	490	0.2471	0	0	1	0.000504286	0	0	525	0.26475	594	0.299546	373	0.188099
VAL011	M−	1	2597	372	0.143242	0	0	116	0.0446669	0	0	1430	0.550635	328	0.1263	351	0.135156
VAL012	M−	1	3346	700	0.209205	16	0.00478183	70	0.0209205	432	0.129109	705	0.210699	573	0.171249	850	0.254035
VAL013	M−	1	3587	1240	0.345693	3	0.000836353	148	0.0412601	6	0.00167271	1511	0.421243	348	0.097017	331	0.0922777
VAL014	M+	1	2378	533	0.224138	9	0.00378469	8	0.00336417	0	0	921	0.3873	705	0.296468	202	0.0849453
VAL015	M−	1	3065	937	0.30571	2	0.000652529	5	0.00163132	165	0.0538336	475	0.154976	846	0.27602	635	0.207178
VAL016	M−	1	3610	1369	0.379224	45	0.0124654	95	0.0263158	23	0.00637119	1025	0.283934	515	0.142659	538	0.14903
VAL017	M−	1	2182	641	0.293767	1	0.000458295	2	0.00091659	0	0	1330	0.609533	202	0.0925756	6	0.00274977
VAL018	M−	1	2285	122	0.0533917	0	0	5	0.00218818	339	0.148359	488	0.213567	1019	0.445952	312	0.136543
VAL019	M−	1	1369	210	0.153397	3	0.00219138	5	0.0036523	13	0.00949598	594	0.433893	455	0.332359	89	0.065011
VAL020	M−	1	540	179	0.331481	0	0	0	0	0	0	298	0.551852	61	0.112963	2	0.0037037
VAL021	M+	1	3569	276	0.0773326	9	0.00252171	108	0.0302606	93	0.0260577	1933	0.541608	945	0.26478	205	0.0574391
VAL022	M−	1	809	200	0.247219	0	0	2	0.00247219	0	0	458	0.566131	132	0.163164	17	0.0210136
VAL023	M−	1	601	118	0.196339	4	0.00665557	103	0.171381	6	0.00998336	202	0.336106	162	0.269551	6	0.00998336
VAL024	M−	1	1505	178	0.118272	1	0.000664452	9	0.00598007	0	0	751	0.499003	500	0.332226	66	0.0438538
VAL025	M−	1	2134	173	0.0810684	4	0.00187441	21	0.00984067	454	0.212746	397	0.186036	320	0.149953	765	0.358482
VAL026	M−	1	1029	166	0.161322	34	0.0330418	23	0.0223518	0	0	340	0.330418	297	0.28863	169	0.164237
VAL027	M+	1	466	91	0.195279	3	0.00643777	0	0	45	0.0965665	78	0.167382	118	0.253219	131	0.281116
VAL028	M+	1	464	62	0.133621	0	0	0	0	192	0.413793	49	0.105603	44	0.0948276	117	0.252155
VAL029	M+	1	766	184	0.240209	1	0.00130548	0	0	206	0.26893	126	0.164491	162	0.211488	87	0.113577
VAL030	M+	1	776	238	0.306701	0	0	0	0	16	0.0206186	208	0.268041	129	0.166237	185	0.238402
VAL031	M+	1	561	155	0.276292	0	0	0	0	4	0.00713012	204	0.363636	97	0.172906	101	0.180036
VAL032	M+	1	889	141	0.158605	1	0.00112486	2	0.00224972	249	0.28009	71	0.079865	158	0.177728	267	0.300337
VAL033	M+	1	818	233	0.284841	5	0.00611247	0	0	0	0	538	0.657702	26	0.0317848	16	0.0195599
VAL034	M+	1	566	172	0.303887	0	0	21	0.0371025	1	0.00176678	194	0.342756	54	0.0954064	124	0.219081
VAL035	M+	1	647	304	0.469861	0	0	9	0.0139104	0	0	142	0.219474	22	0.0340031	170	0.262751
VAL036	M+	1	1303	305	0.234075	2	0.00153492	55	0.0422103	20	0.0153492	363	0.278588	89	0.0683039	469	0.359939
VAL037	M+	1	3064	1122	0.366188	3	0.000979112	92	0.0300261	0	0	1126	0.367493	217	0.0708225	504	0.164491
VAL038	M+	1	1618	918	0.567367	0	0	20	0.0123609	0	0	270	0.166873	64	0.039555	346	0.213844
VAL039	M−	1	638	273	0.4279	0	0	6	0.00940439	0	0	125	0.195925	70	0.109718	164	0.257053
VAL040	M+	1	1482	263	0.177463	5	0.00337382	40	0.0269906	5	0.00337382	461	0.311066	115	0.0775978	593	0.400135
VAL041	M+	1	1167	247	0.211654	2	0.0017138	34	0.0291345	5	0.00428449	243	0.208226	72	0.0616967	564	0.48329
VAL042	M+	1	695	255	0.366906	6	0.00863309	32	0.0460432	0	0	125	0.179856	44	0.0633094	233	0.335252
VAL043	M+	1	2650	698	0.263396	0	0	10	0.00377358	0	0	547	0.206415	367	0.138491	1028	0.387925
VAL044	M+	1	730	267	0.365753	0	0	1	0.00136986	72	0.0986301	9	0.0123288	10	0.0136986	371	0.508219
VAL045	M+	1	2975	1262	0.424202	0	0	17	0.00571429	5	0.00168067	462	0.155294	235	0.0789916	994	0.334118
VAL046	M+	1	2312	807	0.349048	0	0	85	0.0367647	7	0.00302768	545	0.235727	66	0.0285467	802	0.346886
VAL047	M+	1	4574	999	0.218408	1	0.000218627	122	0.0266725	2	0.000437254	1864	0.407521	520	0.113686	1066	0.233056
VAL048	M+	1	3042	956	0.314267	8	0.00262985	78	0.025641	0	0	873	0.286982	234	0.0769231	893	0.293557
VAL049	M+	1	1474	298	0.202171	0	0	27	0.0183175	0	0	369	0.250339	212	0.143826	568	0.385346
VAL050	M+	1	2511	589	0.234568	5	0.00199124	39	0.0155317	19	0.00756671	560	0.223019	236	0.0939865	1063	0.423337
VAL051	M+	1	796	394	0.494975	0	0	14	0.0175879	0	0	75	0.0942211	33	0.0414573	280	0.351759
VAL052	M+	1	5939	983	0.165516	8	0.00134703	85	0.0143122	0	0	1819	0.306281	1162	0.195656	1882	0.316888
VAL053	M+	1	1201	220	0.183181	2	0.00166528	30	0.0249792	88	0.0732723	317	0.263947	62	0.0516236	482	0.401332
VAL054	M+	1	1804	291	0.161308	1	0.000554324	40	0.0221729	3	0.00166297	466	0.258315	117	0.0648559	886	0.491131
VAL055	M+	1	1766	692	0.391846	0	0	24	0.01359	4	0.00226501	186	0.105323	125	0.0707814	735	0.416195
VAL056	M+	1	3272	259	0.0791565	0	0	1	0.000305623	798	0.243888	436	0.133252	676	0.206601	1102	0.336797
VAL057	M+	1	4827	432	0.0894966	0	0	3	0.000621504	973	0.201574	1312	0.271804	1312	0.271804	795	0.164699
VAL058	M+	1	1355	128	0.0944649	0	0	1	0.000738007	216	0.15941	552	0.40738	351	0.259041	107	0.0789668

### Sheet: Leeds
Patient	Nevus-like score	Overall survival (days)	Death (0=no, 1=yes)	Breslow thickness (mm)	Stage (analysis group)
LMCFFPE000184	-0.206875	4118.82	0	1.7	1
LMCFFPE001938	0.211275	2879.97	0	1.3	1
LMCFFPE003487	0.430547	3981.73	0	1.5	3
LMCFFPE004177	0.381668	1523	1	4.7	3
LMCFFPE004531	0.169265	1323.91	0	3.48	3
LMCFFPE008671	0.642285	1603	1	3.7	2
LMCFFPE008883	-0.183548	1219.83	0	2	1
LMCFFPE009321	0.149363	1824.25	0	5.5	2
LMCFFPE012319	-0.591069	2032.39	0	1.3	1
LMCFFPE012431	0.382857	2612.79	0	3	2
LMCFFPE013168	-0.224859	786	1	2.3	2
LMCFFPE014234	-0.134726	4366.99	0	4.3	2
LMCFFPE014994	-0.02483	1509.03	0	3	2
LMCFFPE015242	-0.0573245	4090.8	0	3.6	2
LMCFFPE016511	0.12556	4231.9	0	2.2	2
LMCFFPE017220	0.185586	640.001	1	5.3	2
LMCFFPE018150	0.410599	4426.03	0	0.65	1
LMCFFPE018307	0.269108	3382.32	0	1.9	1
LMCFFPE020191	0.422485	4895.35	0	8.1	2
LMCFFPE020211	-0.00104723	2201.51	0	1.5	2
LMCFFPE020703	-0.60112	1871.28	0	1	3
LMCFFPE021258	0.127485	3821.61	0	1	1
LMCFFPE022553	-0.641832	1616	1	4.8	2
LMCFFPE022759	-0.00915317	1349	1	2.5	2
LMCFFPE023475	-0.0206997	4547.11	0	1.3	2
LMCFFPE023609	0.579271	1460	1	1.5	1
LMCFFPE024985	-0.578962	4681	1	4.1	2
LMCFFPE026522	-0.451054	1860	1	1.2	1
LMCFFPE028254	0.120543	3362.3	0	3.7	2
LMCFFPE028324	-0.593684	1104	1	5.51	3
LMCFFPE030219	-0.303678	645.999	1	1.3	1
LMCFFPE032576	-0.333806	4111	1	3.3	2
LMCFFPE034121	-0.047868	4135.83	0	0.95	1
LMCFFPE034690	-0.555441	612.999	1	5.5	3
LMCFFPE036899	-0.265492	3235	1	1.7	1
LMCFFPE037172	0.24067	1398.96	0	2.5	2
LMCFFPE038797	-0.364935	2178.49	0	2.25	2
LMCFFPE040998	0.525612	2513	1	1.5	1
LMCFFPE042181	0.139287	1314	1	2.2	2
LMCFFPE043861	-0.675391	1299	1	5	2
LMCFFPE044081	0.779365	3285.25	0	1.6	1
LMCFFPE044202	-0.666525	1786.22	0	3.1	2
LMCFFPE044389	0.558115	5113.5	0	2.08	2
LMCFFPE044996	-0.822878	2505.72	0	3.5	2
LMCFFPE045407	0.108772	4930.37	0	1.32	1
LMCFFPE046614	-0.796386	4879	1	3.2	2
LMCFFPE047823	0.066193	1571	1	4	3
LMCFFPE050848	-0.0343718	1337.92	0	1.77	3
LMCFFPE052960	-0.134478	2535.74	0	1.3	2
LMCFFPE054522	0.00736559	1765	1	1.9	1
LMCFFPE054621	0.146206	2450.68	0	1.3	1
LMCFFPE054729	0.130285	1540	1	3.1	2
LMCFFPE056356	-0.231042	4237.9	0	1.46	3
LMCFFPE057679	-0.149695	1016	1	3.1	2
LMCFFPE060136	0.360436	1730.18	0	2.5	2
LMCFFPE064778	0.942539	2534.73	0	4.1	2
LMCFFPE066030	-0.18017	4143.84	0	1.8	1
LMCFFPE066719	-0.191529	663.997	1	7.1	2
LMCFFPE068233	-0.773792	1173.8	0	3.4	2
LMCFFPE074572	0.861485	1261	1	2.8	2
LMCFFPE074951	-0.0494072	2801.92	0	2.3	2
LMCFFPE075010	-0.323674	4791.28	0	5	2
LMCFFPE077201	-0.66577	3019.07	0	6	3
LMCFFPE077766	-0.259965	285.195	0	2.01	2
LMCFFPE078284	-0.451102	1778.22	0	3	2
LMCFFPE080521	0.157109	3679.52	0	5	2
LMCFFPE082502	0.00330508	4075.79	0	2.95	2
LMCFFPE083455	0.0634857	2082.43	0	1.8	2
LMCFFPE083726	-0.105206	2936.01	0	7.7	2
LMCFFPE084840	0.055983	4566	1	2.6	2
LMCFFPE085984	-0.113235	2867.96	0	2.55	2
LMCFFPE086750	-0.315929	3836.63	0	2.5	2
LMCFFPE086881	0.0693468	3346	1	2	2
LMCFFPE087107	0.275161	3514.41	0	1.1	1
LMCFFPE088696	-0.322601	1838.26	0	1.5	1
LMCFFPE090588	0.0680866	2120	1	1.6	2
LMCFFPE092872	0.209114	3572.45	0	4.4	2
LMCFFPE094421	0.152038	3614.47	0	1.75	1
LMCFFPE095455	-0.0501944	439.001	1	4.6	2
LMCFFPE095712	0.530765	4504.08	0	4	2
LMCFFPE096369	0.12158	1212	1	3.6	2
LMCFFPE096525	0.0168236	4222	1	2.2	2
LMCFFPE101690	0.414224	745.998	1	6.1	2
LMCFFPE105441	-0.290582	3228.21	0	2.5	2
LMCFFPE105725	-0.0468159	1150	1	2.9	2
LMCFFPE105911	0.382702	4152.84	0	4.5	2
LMCFFPE105928	1.28978	1096.75	0	1.2	1
LMCFFPE108730	0.186428	4203.88	0	1.49	1
LMCFFPE109313	0.349516	3047.09	0	0.33	1
LMCFFPE109962	0.0485507	4069.79	0	2.6	2
LMCFFPE110566	-0.241401	1039.71	0	2.7	2
LMCFFPE111262	-0.174027	878.601	0	1.6	1
LMCFFPE112792	0.139699	3725.55	0	5	2
LMCFFPE113068	0.71045	1233	1	4.9	2
LMCFFPE113113	0.113266	2801.92	0	3	2
LMCFFPE113841	-0.146173	2753.88	0	3.5	2
LMCFFPE118559	-0.0932723	3294	1	6.8	2
LMCFFPE118618	0.865558	2451.68	0	2.4	2
LMCFFPE122596	0.213087	4621.16	0	3.2	2
LMCFFPE124605	1.12172	2014.38	0	1.6	1
LMCFFPE128028	0.388313	4535.1	0	0.84	1
LMCFFPE129158	0.634484	2511.72	0	1.7	1
LMCFFPE130662	-0.0143225	2494.71	0	1.8	1
LMCFFPE131723	-0.0563424	424.001	1		3
LMCFFPE133104	0.0366475	4236.9	0	4.7	2
LMCFFPE135672	-0.223455	3348.29	0	2.4	2
LMCFFPE136607	-0.181273	2506.72	0	3.25	2
LMCFFPE137088	0.200006	2730.87	0	0.82	1
LMCFFPE138279	0.545682	4578.13	0	2	1
LMCFFPE141704	-0.420343	1239.85	0	2.9	2
LMCFFPE142895	-1.20465	860.003	1	1.8	2
LMCFFPE143826	0.709198	1904.3	0	2.4	3
LMCFFPE146385	0.38699	539.002	1	0.78	1
LMCFFPE146924	-0.234228	2730.87	0	4	2
LMCFFPE147842	0.242731	3100.12	0	3.6	2
LMCFFPE149142	0.550286	4714.23	0	2.2	2
LMCFFPE149448	0.530428	1957	1	1.9	1
LMCFFPE149859	0.465736	2438.67	0	1.4	1
LMCFFPE152162	-0.145744	1246.85	0	1.4	3
LMCFFPE153070	0.388272	2089.43	0	0.95	1
LMCFFPE153629	-0.456657	3945.7	0	5	2
LMCFFPE153819	-0.409868	1425	1	3.9	2
LMCFFPE153957	-0.287354	1986	1	7	3
LMCFFPE158452	0.553763	3963.71	0	3.3	3
LMCFFPE161144	0.239801	4928.37	0	3.1	2
LMCFFPE162135	0.881387	4839	1	3.2	2
LMCFFPE166371	0.303124	3967.71	0	1.6	1
LMCFFPE168108	0.2043	4745.25	0	1.9	2
LMCFFPE169707	0.0490369	607.998	1	9.3	3
LMCFFPE170141	-0.411142	1387.95	0	2.6	2
LMCFFPE170882	-0.423767	1907	1	8	2
LMCFFPE172199	0.129969	1208	1	1.9	1
LMCFFPE172229	-0.707141	373	1	2.6	3
LMCFFPE173247	0.00348907	1275.87	0	2.4	2
LMCFFPE174062	-0.626867	1706.17	0
LMCFFPE174704	-0.642438	1736.19	0	2	1
LMCFFPE174713	-0.114444	1379	1	2.75	2
LMCFFPE175626	-0.0461613	2310.58	0	1.3	1
LMCFFPE176114	-0.772582	1007.69	0	1.2	1
LMCFFPE181104	-0.128882	2625.8	0	0.95	1
LMCFFPE181187	-0.823857	348.004	1	11	2
LMCFFPE181280	-0.0983651	642.002	1	2.84	2
LMCFFPE183129	0.486554	3675.51	0	1	1
LMCFFPE186518	-0.681831	3271.24	0	4.4	2
LMCFFPE187680	-0.282571	2781	1	2	2
LMCFFPE187683	-1.09357	1509.03	0	2	3
LMCFFPE188329	-0.684627	953.002	1	5.5	2
LMCFFPE190982	-0.542563	684	1	4.5	2
LMCFFPE191817	0.495131	3736.56	0	1.85	1
LMCFFPE192387	-0.252979	2951	1	4.2	3
LMCFFPE195235	0.198554	4843.31	0	2.5	2
LMCFFPE195770	0.0535612	4628.17	0	2.5	2
LMCFFPE195910	0.00678914	3106.13	0	0.9	1
LMCFFPE197432	0.283782	4509.09	0	1.62	1
LMCFFPE201610	0.656501	3663.51	0	1.2	1
LMCFFPE201975	0.474917	4547.11	0	2.2	2
LMCFFPE204753	-0.053005	1024	1	5.5	3
LMCFFPE205038	-0.0907986	2022.38	0	0.8	1
LMCFFPE205430	-0.353848	1143.78	0	2.4	2
LMCFFPE211856	0.185997	3940.7	0	2	1
LMCFFPE213295	-0.345806	1552.06	0
LMCFFPE213747	-0.378732	1526.04	0	3	2
LMCFFPE214432	0.258408	3132	1	3.4	2
LMCFFPE214535	0.187451	3231.21	0	1.2	1
LMCFFPE217838	0.318285	2644.01	1	1.02	1
LMCFFPE222703	0.2357	3593.46	0	3	2
LMCFFPE225126	-0.293555	1079.74	0	1.32	1
LMCFFPE225440	-0.681707	4061	1	6.55	2
LMCFFPE230820	-0.689131	326.998	1	5	3
LMCFFPE231456	-0.255961	4051.77	0	1.6	1
LMCFFPE235290	-0.355549	4613.16	0	1.9	3
LMCFFPE235895	0.289159	2306.58	0	1.15	1
LMCFFPE236740	-0.589412	2930.01	0	1.4	1
LMCFFPE240302	-0.125128	318.001	1	1.6	2
LMCFFPE241482	0.171624	4677.2	0	1.3	1
LMCFFPE241851	0.0375235	937.642	0	1.7	1
LMCFFPE242800	0.679935	1910	1	2.6	2
LMCFFPE245980	0.0249455	1799	1	4.7	3
LMCFFPE250164	-0.225576	5237.59	0	2.01	2
LMCFFPE254519	-0.555497	833.997	1	10	2
LMCFFPE255662	0.151843	3156.16	0	1.35	1
LMCFFPE256658	0.554222	643	1	4	3
LMCFFPE258175	0.244535	4394.01	0	0.71	1
LMCFFPE258965	-0.470385	4277.93	0	2.5	2
LMCFFPE262652	0.0455069	1344.92	0	4.5	3
LMCFFPE263450	-0.37375	738.999	1	2.7	2
LMCFFPE263780	0.00290785	3638.49	0	2.7	2
LMCFFPE267920	1.15865	1022.7	0	1.9	1
LMCFFPE270860	0.191801	4097.81	0	3	2
LMCFFPE271485	0.00964783	945	1	5.7	2
LMCFFPE271553	-0.377722	300.004	1	6	2
LMCFFPE271683	-0.0958647	3796.6	0	1.5	1
LMCFFPE271698	0.101123	2695.85	0	2.6	2
LMCFFPE271740	0.525796	3767.58	0	0.8	1
LMCFFPE273441	0.458961	1959.34	0	3.2	2
LMCFFPE273645	-0.0289072	2363.62	0	0.5	1
LMCFFPE274442	0.631989	1108	1	1.8	1
LMCFFPE277278	-0.297387	4364.99	0	1.5	1
LMCFFPE280130	0.482975	1429	1	1.85	1
LMCFFPE282604	0.00933261	4996.42	0	2.1	2
LMCFFPE283143	0.314739	1925	1	4	2
LMCFFPE287155	-0.54629	3131	1	2.1	2
LMCFFPE287581	-0.307835	887.608	0	4.5	2
LMCFFPE288334	-0.0715753	631.999	1	4.1	2
LMCFFPE289843	0.319002	3001.05	0	1.55	1
LMCFFPE294097	-0.0676718	1565	1	3.8	2
LMCFFPE295031	-0.700397	3041.08	0	1	1
LMCFFPE297154	0.490869	4179.86	0	2.2	3
LMCFFPE297248	-0.551189	1439.99	0
LMCFFPE299296	-0.792521	2507	1	4.6	2
LMCFFPE299781	-0.109151	811	1	10	3
LMCFFPE300380	0.258731	3881.66	0	1.4	1
LMCFFPE302167	-0.295265	4121.82	0	2.1	2
LMCFFPE303965	-0.151381	3047.09	0	2	3
LMCFFPE308159	0.292392	3985.73	0	2.4	2
LMCFFPE309982	0.00366833	797.546	0	1.3	3
LMCFFPE311386	0.227847	2722.86	0	1.8	2
LMCFFPE312333	0.341886	929.995	1	12	2
LMCFFPE315462	0.243919	3331.28	0	3.5	2
LMCFFPE315700	0.449973	2460.68	0	3.7	2
LMCFFPE316877	0.792644	4408.02	0	2.1	2
LMCFFPE317060	0.000689906	1772.21	0	1.4	1
LMCFFPE318136	0.483797	2767.89	0	1.4	1
LMCFFPE322062	-0.0802531	2948.02	0	2.5	2
LMCFFPE322115	-0.508732	1330.91	0	2.2	2
LMCFFPE322513	-0.288112	3105.13	0	1.3	1
LMCFFPE322603	0.314254	2116.45	0	2	3
LMCFFPE322811	0.224145	2668.83	0	2.6	2
LMCFFPE323025	-1.53738	1376.94	0		3
LMCFFPE325072	0.242486	3132.14	0	2	1
LMCFFPE325585	0.404447	4082.79	0	10	2
LMCFFPE326410	-1.11483	2861	1	2.3	2
LMCFFPE330337	-0.444454	1779.22	0	1.5	3
LMCFFPE331596	-0.169956	2085	1	2.3	2
LMCFFPE332667	-0.502727	1814	1	9.5	2
LMCFFPE333390	0.893798	3230.21	0	0.8	1
LMCFFPE334966	0.202947	659.002	1	2.2	3
LMCFFPE335930	-0.351128	2219.52	0	8	2
LMCFFPE338430	-0.0975344	3833.62	0	8.5	2
LMCFFPE338535	0.161693	1180.81	0	1.6	3
LMCFFPE339730	-0.794079	970	1	5.5	2
LMCFFPE343091	0.0393551	3403.33	0	2.5	2
LMCFFPE345030	0.0612514	2337	1	2.1	2
LMCFFPE345313	-0.131777	1194.82	0	3.4	2
LMCFFPE345910	0.171961	1011.69	0	2.25	3
LMCFFPE347781	1.00007	2178.49	0	1.02	1
LMCFFPE348095	0.539521	1744	1	4	2
LMCFFPE350483	-0.0541678	2773.9	0	2.1	2
LMCFFPE352382	-0.878927	4539.11	0	1.3	1
LMCFFPE353368	0.00150122	953.996	1	2.1	2
LMCFFPE353808	0.590309	4452.05	0	1.29	1
LMCFFPE354195	1.43888	1953.34	0	1.25	1
LMCFFPE355878	0.295629	1191	1	6	2
LMCFFPE357378	0.341533	1473.01	0	1.4	1
LMCFFPE359537	-0.251156	708.001	1	4.6	2
LMCFFPE360318	-0.0900133	1141.78	0	1.7	2
LMCFFPE362414	-0.0122274	2781.9	0	4	2
LMCFFPE362564	0.0837952	3098.12	0	1.4	1
LMCFFPE364150	0.244054	3898.67	0	1.4	1
LMCFFPE364390	-0.292976	3175.01	1	1.7	2
LMCFFPE364491	-0.421925	2338.6	0	3.4	2
LMCFFPE365074	0.82629	896.614	0	2.8	2
LMCFFPE368501	0.119691	708.001	1	4.5	3
LMCFFPE370027	-0.222919	2070	1	5.4	2
LMCFFPE370332	0.382303	3056.09	0	6.3	2
LMCFFPE370466	0.43336	4207.88	0	3.8	2
LMCFFPE371845	-0.219293	4281.93	0	1.2	1
LMCFFPE372153	0.570357	2294.57	0	1.2	1
LMCFFPE374806	-0.337162	2224.52	0	4.2	2
LMCFFPE377471	-0.420894	4851.32	0	2.2	2
LMCFFPE378226	-0.12733	2233.53	0	2.4	2
LMCFFPE382391	0.012078	957.656	0	2.4	2
LMCFFPE385571	0.048291	2380.63	0	1	1
LMCFFPE386065	0.133196	4764.26	0	2.5	2
LMCFFPE386501	-0.0761275	1173.8	0	1.3	2
LMCFFPE388039	0.0487827	4135.83	0	2.9	2
LMCFFPE390665	-0.24232	3637.49	0	1.45	1
LMCFFPE392320	0.156231	2548.74	0	1.28	1
LMCFFPE394416	-0.122991	449.308	0	2.3	2
LMCFFPE398643	0.140305	1515.04	0	3	3
LMCFFPE399232	0.242144	4799.29	0	5.75	2
LMCFFPE401522	0.413219	1976	1	1.6	1
LMCFFPE401533	-0.100647	2811.92	0	2.74	2
LMCFFPE402519	-0.812289	1018.7	0	3.75	2
LMCFFPE405734	0.374123	1943.33	0	1.6	1
LMCFFPE406609	0.370572	793.999	1	2.3	2
LMCFFPE406856	-0.110092	841.996	1	3.3	3
LMCFFPE407709	0.478488	1480	1	4.1	2
LMCFFPE410158	0.327439	2214	1	1.95	1
LMCFFPE410517	-0.296619	697.999	1	3.9	2
LMCFFPE413194	0.402636	1130.77	0	3.7	3
LMCFFPE416708	0.0193724	1837.26	0	2.8	3
LMCFFPE417359	-0.000126605	538.999	1	3.5	2
LMCFFPE423397	0.0194385	4481.07	0	1.3	1
LMCFFPE423457	-0.40476	4032	1	0.8	2
LMCFFPE423731	-0.27108	1651	1	0.8	1
LMCFFPE423873	-0.731139	2969.03	0	3.3	2
LMCFFPE424792	0.742771	3221.2	0	1.7	1
LMCFFPE426545	0.692759	1532	1	1.5	2
LMCFFPE426746	-0.00538335	4647.18	0	5.5	2
LMCFFPE429097	-0.224038	1259.86	0	5	3
LMCFFPE432173	0.250702	409	1	1.5	1
LMCFFPE432613	0.579461	606	1	4.4	2
LMCFFPE432688	-0.130573	2406.65	0	0.8	1
LMCFFPE432777	0.134178	2416.65	0	1.77	2
LMCFFPE433630	0.455835	2474.69	0	2.05	3
LMCFFPE433823	0.279411	757.519	0	6.2	3
LMCFFPE441057	-0.108911	3243.22	0	3.3	2
LMCFFPE441536	0.596227	3398.33	0	1.3	1
LMCFFPE443181	-0.0492159	792.001	1	2	3
LMCFFPE445778	-0.261131	2654.82	0	2.2	2
LMCFFPE447268	-0.584532	1542.06	0	1.6	2
LMCFFPE447751	0.870245	801.001	1	1.5	1
LMCFFPE447978	-0.397172	973.002	1	3	2
LMCFFPE448100	-0.27849	2962	1	0.75	1
LMCFFPE448995	-0.679428	4673.2	0	1.76	2
LMCFFPE451779	0.060031	2029	1	9.1	2
LMCFFPE452029	-0.218551	3108	1	12	3
LMCFFPE452817	-1.08278	2614.79	0	4.2	2
LMCFFPE454557	-0.181666	1744	1	1.45	1
LMCFFPE454670	0.347429	2049.4	0	1.65	1
LMCFFPE455442	0.48377	1064.73	0	1.7	1
LMCFFPE455559	0.289134	834.997	1	2.35	2
LMCFFPE456235	0.191145	588	1	5.95	3
LMCFFPE459621	-0.200256	2242.53	0	4.4	2
LMCFFPE460347	0.231442	3300.26	0	2.3	2
LMCFFPE460524	-0.304234	2518.72	0	4	2
LMCFFPE460896	-0.241864	1828.25	0	0.87	1
LMCFFPE462314	-0.160265	4251.91	0	1.1	1
LMCFFPE462666	-0.227544	4557.12	0	1.86	1
LMCFFPE463874	0.514315	1324	1	7.4	3
LMCFFPE464922	-0.052198	4873.34	0	1.8	2
LMCFFPE465418	-0.395025	3805.61	0	3.5	2
LMCFFPE465893	-0.287876	3016.06	0	7.2	2
LMCFFPE466207	0.315314	2978	1	2	3
LMCFFPE469495	0.551703	3073.1	0	1.2	1
LMCFFPE469973	-0.17364	521.998	1	2.9	2
LMCFFPE472353	0.209453	384.263	0	2.1	2
LMCFFPE474145	-0.549969	2662.82	0	3.5	2
LMCFFPE474350	0.506286	4455.05	0	1.7	1
LMCFFPE474515	0.24462	2184.5	0	1.35	2
LMCFFPE477137	-0.022011	3929.69	0	1.45	1
LMCFFPE478040	0.0523992	890.61	0	4.55	2
LMCFFPE479585	0.456007	3761.57	0	1.6	1
LMCFFPE479701	-0.0889197	2129	1	1.6	1
LMCFFPE482176	-0.197882	4726.24	0	1.77	2
LMCFFPE484686	-0.168455	1133.78	0	4.5	2
LMCFFPE489547	0.400838	2607	1	9.9	2
LMCFFPE490066	0.9524	3268.24	0	1.9	2
LMCFFPE491150	0.286219	2060.41	0	1.3	1
LMCFFPE492488	0.271215	2762.89	0	2.1	2
LMCFFPE494970	-0.214614	958.996	1	3.3	2
LMCFFPE495842	0.367103	1214.83	0	1.6	1
LMCFFPE497023	0.268635	4618.16	0	1.2	1
LMCFFPE497313	-0.200242	393	1	10	3
LMCFFPE497454	0.566525	1453	1	6.8	2
LMCFFPE497655	0.0230789	1304.89	0	1.1	1
LMCFFPE500426	0.177407	4019.75	0	3.4	2
LMCFFPE501094	-0.565955	1752	1	15	2
LMCFFPE504360	0.845264	1501	1	2.65	2
LMCFFPE504897	0.472559	4410.02	0	2.4	2
LMCFFPE504947	-0.601423	1964	1	20	2
LMCFFPE509128	-0.102055	4612.16	0	1.8	1
LMCFFPE510264	0.243803	988.677	0	1.5	1
LMCFFPE511668	-0.258762	1863	1	3.6	2
LMCFFPE512352	0.700154	2043	1	1.1	1
LMCFFPE512403	0.337914	1570.07	0	2.5	2
LMCFFPE512939	1.11713	4631.17	0	1.1	3
LMCFFPE516365	-0.246696	2435.67	0	1.8
LMCFFPE517083	-0.47659	4546.11	0	4	2
LMCFFPE518017	-0.159981	424.29	0	9.9	2
LMCFFPE518607	0.525468	2674.83	0	1.3	1
LMCFFPE518644	0.379321	4195.87	0	6	2
LMCFFPE518771	0.402515	4116	1	2.8	2
LMCFFPE518945	-0.183622	2631.8	0	1.6	1
LMCFFPE520359	0.0920874	1591.09	0	1.5	1
LMCFFPE520953	0.437971	2664.82	0	2	1
LMCFFPE523332	-0.0186584	2087	1	4.3	2
LMCFFPE525174	-0.425651	2022	1	1.32	1
LMCFFPE525205	-0.184886	3804	1	3	2
LMCFFPE525720	0.0791049	4748.25	0	4	2
LMCFFPE525989	0.0980854	907.621	0	4.1	3
LMCFFPE528180	0.0880964	3027.07	0	0.8	1
LMCFFPE529751	0.507913	2802.92	0	2.5	2
LMCFFPE531311	-0.54936	547	1	4.5	2
LMCFFPE535209	-0.584913	4630.17	0	3	2
LMCFFPE535487	0.416344	2772.9	0	1.8	1
LMCFFPE536663	-0.446937	4311.95	0	1.2	3
LMCFFPE538394	-0.334404	499.999	1	3.5	2
LMCFFPE538438	-0.610092	1174	1	2.8	2
LMCFFPE538890	-0.614289	1508.01	1	1.8	1
LMCFFPE539600	-0.841516	769.998	1	14	2
LMCFFPE540541	0.00707388	1153.79	0	6	3
LMCFFPE540642	-0.112891	1923	1	4.2	3
LMCFFPE541392	-0.258756	1905	1	3.5	2
LMCFFPE541564	1.06989	559.002	1	10	3
LMCFFPE542180	-0.361227	2463.69	0	11.9	2
LMCFFPE544135	0.0855889	2706.85	0	2	3
LMCFFPE547422	-0.221979	4028	1	1	1
LMCFFPE550634	0.522519	3584.45	0	1.2	1
LMCFFPE551613	-0.591387	2581.77	0	2.5	2
LMCFFPE551632	-0.379046	3935.69	0	1.2	1
LMCFFPE553568	-0.426952	3355.3	0	1.2	1
LMCFFPE553584	-0.738178	854.585	0	5.75	2
LMCFFPE554588	-0.370293	3935.69	0	2.6	2
LMCFFPE555242	-0.555473	2676	1	3	3
LMCFFPE556037	0.544107	1791.23	0	1.8	1
LMCFFPE556420	0.983419	2053.41	0	1.1	1
LMCFFPE558161	0.38953	2403.65	0	1.4	1
LMCFFPE559916	0.457326	444	1	1	1
LMCFFPE564900	0.283431	4759	1	1.1	1
LMCFFPE565119	-0.119463	2448.68	0	3	2
LMCFFPE565469	-0.962875	2887.98	0	4.5	3
LMCFFPE565970	-1.09625	576	1	3.2	3
LMCFFPE566008	0.326818	3074.1	0	3.5	2
LMCFFPE566387	0.386187	2614.79	0	1.5	1
LMCFFPE566670	0.568205	4138.83	0	2.7	2
LMCFFPE567840	-0.0261061	3044.08	0	2.1	2
LMCFFPE570713	-0.473765	1102.75	0	3.5	2
LMCFFPE571243	0.227598	1652.13	0	6	2
LMCFFPE571515	0.65378	2364.62	0	2.5	3
LMCFFPE574615	-0.347078	2834.94	0	1.85	2
LMCFFPE579023	0.0946181	4129.83	0	0.9	1
LMCFFPE580438	0.488923	4176.86	0	1.9	1
LMCFFPE580717	0.571139	690.999	1	2.5	3
LMCFFPE583226	0.372579	4034.76	0	0.92	1
LMCFFPE583493	-0.146054	2933.01	0	1.3	1
LMCFFPE583668	0.274094	3281.25	0	1.9	1
LMCFFPE584100	-0.510482	4720.23	0	1.1	1
LMCFFPE584623	0.0115322	315.004	1	3.3	2
LMCFFPE586492	-0.351105	4933.38	0	1.1	1
LMCFFPE589225	-0.404487	973.666	0	2.5	2
LMCFFPE589249	0.0478104	4766.26	0	1.9	1
LMCFFPE592424	0.194426	3227.21	0	1.4	1
LMCFFPE592581	0.167642	575	1	1.8	2
LMCFFPE592944	-0.504681	1647.13	0	2.1	2
LMCFFPE596298	0.0539073	484	1	4.8	3
LMCFFPE597215	0.495232	2184.5	0	3.3	3
LMCFFPE597498	-0.301094	2435.67	0	1.7	2
LMCFFPE603055	-0.427	1280.88	0	0.75	1
LMCFFPE604071	-0.938449	1408	1	6	2
LMCFFPE605784	1.10046	2503	1	4	2
LMCFFPE608164	0.287859	2712.86	0	3.2	2
LMCFFPE608233	0.248917	4005.74	0	1.3	1
LMCFFPE609353	-0.0566297	2126.46	0	1.1	1
LMCFFPE611941	-0.211633	3326	1	2.4	2
LMCFFPE612008	-0.402922	3185.18	0	1.7	1
LMCFFPE612712	0.0933754	4930.37	0	4.4	2
LMCFFPE613600	0.190086	1675	1	2.2	2
LMCFFPE614195	0.27095	3173.17	0	1	1
LMCFFPE614220	0.526678	4046.77	0	1.8	2
LMCFFPE618099	0.408308	2617.79	0	3.2	2
LMCFFPE619149	-0.196987	4626.17	0	4.2	2
LMCFFPE620487	0.394232	3012.06	0	0.76	1
LMCFFPE622857	-0.159702	873	1	2.4	2
LMCFFPE624637	-0.018403	534	1	10	3
LMCFFPE627556	0.0655085	890.001	1	2.08	3
LMCFFPE629213	-0.468327	1050.72	0		3
LMCFFPE633610	0.964599	3577.45	0	1.8	1
LMCFFPE636479	-0.357391	3873.65	0	1.8	1
LMCFFPE641221	0.0559219	1668.14	0	2.3	3
LMCFFPE642352	-0.134366	930.637	0	4.5	2
LMCFFPE642434	-0.967253	578.999	1	12	2
LMCFFPE643767	-0.595675	4137.83	0	2.2	2
LMCFFPE646459	0.0304689	4577.13	0	2.7	2
LMCFFPE649414	0.0287339	1211.83	0	1.6	1
LMCFFPE650762	-0.113017	1222.84	0	2.7	2
LMCFFPE650821	-0.471359	4286.94	0	5	2
LMCFFPE654746	0.288761	524.999	1	9.3	2
LMCFFPE660871	0.162895	2620.79	0	2.3	2
LMCFFPE661554	1.04964	965.661	0	2	2
LMCFFPE661753	0.133611	3913.68	0	1.8	2
LMCFFPE669611	0.126936	2016	1	1.52	3
LMCFFPE669644	-0.534097	1285	1	5.3	2
LMCFFPE670049	-0.626372	2601.78	0	3.8	2
LMCFFPE671809	0.273686	3738.56	0	3.9	2
LMCFFPE672160	-0.626313	775.531	0	2.9	2
LMCFFPE673170	-0.223203	2409.65	0	1.9	1
LMCFFPE677301	-0.460396	561.999	1	2.3	3
LMCFFPE678250	0.0922704	973	1	4	2
LMCFFPE680058	0.634954	1305	1	3.8	3
LMCFFPE682062	0.222861	451.003	1	2.7	2
LMCFFPE682863	0.503795	555.998	1	1.6	1
LMCFFPE685278	-0.461255	4212.88	0	2.6	2
LMCFFPE685483	-1.20978	3767.58	0	1.1	1
LMCFFPE686620	0.0820565	4636.17	0	1.1	1
LMCFFPE689074	-0.294624	673.002	1	4.1	2
LMCFFPE689394	-0.893668	1100.75	0	1.9	2
LMCFFPE690619	0.574307	524.003	1	3.5	3
LMCFFPE692143	-0.0582228	165.113	0	3	2
LMCFFPE694143	0.233375	3483.38	0	0.7	1
LMCFFPE694785	0.118711	286.002	1		3
LMCFFPE696597	0.397305	2728.87	0	3.85	3
LMCFFPE696792	-0.0971296	3188.18	0	2.4	2
LMCFFPE698227	-0.137655	3390	1	1.2	2
LMCFFPE700843	-0.484403	4009.74	0	1.9	1
LMCFFPE702037	0.0351339	624.998	1	1.55	3
LMCFFPE702075	-0.0726912	3285.25	0	1.1	1
LMCFFPE703239	-0.730008	720.003	1	8	3
LMCFFPE703488	0.588279	2356.61	0	2.45	2
LMCFFPE707161	0.414589	3131.14	0	2.4	2
LMCFFPE711525	0.00656564	699.479	0	2.6	2
LMCFFPE712711	0.00998035	956.998	1	5.5	2
LMCFFPE712831	-0.0451904	1057.72	0	1.5	1
LMCFFPE714354	-1.07179	953.653	0	3.3	2
LMCFFPE715280	-0.479007	2524.73	0	1.3	2
LMCFFPE715351	0.31381	1898.3	0	2	1
LMCFFPE718212	0.428456	949	1	3.2	2
LMCFFPE719757	0.506516	860.589	0	1.94	2
LMCFFPE720298	-0.335279	2530.73	0	18	2
LMCFFPE720757	1.13445	4155.84	0	0.75	1
LMCFFPE725656	-0.617442	341.998	1	6.5	2
LMCFFPE725985	-0.102241	2938.01	0	1.35	1
LMCFFPE729830	0.165403	1008	1	1.97	3
LMCFFPE729995	0.872285	2080	1	10	2
LMCFFPE732377	0.476939	3398.33	0	2.7	3
LMCFFPE737514	0.327695	2186.5	0	1.1	1
LMCFFPE738732	-0.724985	2184	1	5	2
LMCFFPE741099	0.443343	1866.28	0	1	1
LMCFFPE741943	-0.35152	2009.38	0	2.4	2
LMCFFPE743513	-0.476719	3885.66	0	1.4	1
LMCFFPE744051	0.526867	1042	1	1.2	3
LMCFFPE744484	0.239489	2319.59	0	1	1
LMCFFPE745548	-0.0918896	3982.73	0	3.05	2
LMCFFPE745630	0.253632	3277.24	0	1.9	1
LMCFFPE747807	-0.76977	1392.95	0	1.16	1
LMCFFPE748332	0.273617	1042	1	2.8	2
LMCFFPE748825	0.215344	2723.86	0	5.5
LMCFFPE751788	-0.810607	559.997	1	8	2
LMCFFPE757742	0.60133	2256.54	0	1.3	1
LMCFFPE758879	0.0224825	1094.75	0	1.8	1
LMCFFPE759237	0.326381	766.525	0	1.6	1
LMCFFPE760029	-0.343989	2874	1	0.8	1
LMCFFPE760617	-0.284501	863.998	1	1.8	1
LMCFFPE760622	0.223243	1308	1	4.5	2
LMCFFPE761867	0.250747	4981.41	0	1.2	1
LMCFFPE763525	-0.314986	931.997	1	1.75	2
LMCFFPE765715	0.173137	4169	1	0.9	1
LMCFFPE766540	0.420411	4293.94	0	1.5	1
LMCFFPE768808	-0.0403971	4623.16	0	5.5	2
LMCFFPE770220	0.119265	1113.76	0	2.3	2
LMCFFPE772231	0.691175	4413.02	0	2.8	2
LMCFFPE774632	-0.526777	1017	1	1	1
LMCFFPE774803	-0.0342716	2065.41	0	1.2	2
LMCFFPE774919	-0.285372	4151.84	0	1.7	1
LMCFFPE777815	-0.120604	2793.91	0	1	1
LMCFFPE781238	0.260289	3301.26	0	1.15	1
LMCFFPE782257	-0.512993	993.999	1	2.8	2
LMCFFPE782375	0.292196	2204.51	0	1.9	1
LMCFFPE782653	-0.614607	2154.47	0	4.3	2
LMCFFPE784660	-0.0245457	2398.64	0	1.8	1
LMCFFPE786070	-0.445899	1518	1	1.5	3
LMCFFPE789961	-0.108559	1158.79	0	1.1	1
LMCFFPE791789	0.303435	4613	1	2.9	2
LMCFFPE793768	0.645943	2658.82	0	1.2	2
LMCFFPE794488	0.38712	2039	1	4.2	2
LMCFFPE795028	-0.370214	2595.78	0	4	2
LMCFFPE795442	0.0624653	1891.29	0	1.5	1
LMCFFPE795564	-0.161812	942	1	1.4	1
LMCFFPE795738	-0.687096	740.507	0	1.7	2
LMCFFPE796611	0.0423872	3788.59	0	2.6	2
LMCFFPE798956	0.479436	2810.92	0	2.8	2
LMCFFPE801053	0.253678	1366.94	0	2.6	2
LMCFFPE801774	0.316886	2456.68	0	3	2
LMCFFPE802130	0.255456	938.642	0	2.1	2
LMCFFPE802445	-0.278693	2781.9	0	1.1	1
LMCFFPE804097	0.0512641	505.003	1	4	3
LMCFFPE805457	-0.336919	3121.14	0	3.2	2
LMCFFPE810101	0.994363	1798	1	1.4	1
LMCFFPE810449	-0.317001	2685.84	0	2.1	2
LMCFFPE810754	-0.348287	5256	1	4.5	2
LMCFFPE810851	-0.134665	4580.14	0	2.3	2
LMCFFPE811702	0.636841	1848.27	0	3.25	2
LMCFFPE812514	0.522259	3615.47	0	1.45	1
LMCFFPE812538	-0.0752118	4804	1	2.26	2
LMCFFPE813002	-0.579124	2306.58	0	1.9	1
LMCFFPE815618	0.0980734	3543.43	0	0.9	1
LMCFFPE823818	0.0991942	970.664	0	2.3	3
LMCFFPE824223	0.188791	4169.85	0	1	1
LMCFFPE824274	0.47115	3097.12	0	1.3	1
LMCFFPE824418	-0.998355	904.998	1	2.9	2
LMCFFPE825087	-0.0665019	3190.18	0	1.05	1
LMCFFPE825596	0.695732	4404.01	0	1.15	1
LMCFFPE825762	0.0865131	2578.77	0	1.2	1
LMCFFPE827109	-0.242022	4522	1	2.3	2
LMCFFPE827761	0.024035	3887.66	0	1.2	1
LMCFFPE831939	0.255076	1041	1	3	3
LMCFFPE839761	0.273288	2707.85	0	2.9	2
LMCFFPE843078	0.170647	3057.09	0	1.7	1
LMCFFPE844635	-0.265843	1622	1
LMCFFPE844794	0.781889	2241.53	0	1.25	3
LMCFFPE846513	0.735346	837.997	1	1.55	1
LMCFFPE846982	-0.350308	1423.97	0	11.2	3
LMCFFPE847513	-0.245931	3021	1	2	1
LMCFFPE847648	-0.416811	564.999	1	8.9	3
LMCFFPE849750	-0.586577	2954	1	5.3	2
LMCFFPE851226	-0.0582883	4364.99	0	3.6	2
LMCFFPE852434	-0.0998684	4390.01	0	1.7	1
LMCFFPE852444	0.772688	4088.8	0	7.5	2
LMCFFPE857310	0.135444	1027	1
LMCFFPE863369	-0.111554	365.002	1	3.2	3
LMCFFPE866214	0.117579	3567.44	0	2.5	3
LMCFFPE868563	-0.0207421	2170.49	0	1.25	1
LMCFFPE868610	-0.303106	1115.76	0	2.02	2
LMCFFPE869782	-0.14206	1774	1	5.8	2
LMCFFPE870622	-0.402994	3297.26	0	3	2
LMCFFPE871713	-0.184016	1695.16	0	3	2
LMCFFPE872700	0.155801	1162	1	1.9	1
LMCFFPE875143	-0.632033	1009.69	0	6.3	3
LMCFFPE875523	0.429523	4205.88	0	1	1
LMCFFPE878063	0.148556	3197.19	0	1.75	1
LMCFFPE879164	-0.779971	620.002	1	4.1	3
LMCFFPE879277	-0.015439	2003	1	1	1
LMCFFPE879739	0.369091	1299.89	0	1.7	1
LMCFFPE880664	-0.506591	4052.77	0	1	1
LMCFFPE880924	0.822885	1092.75	0	2.9	3
LMCFFPE881837	-0.592681	750.514	0	4	3
LMCFFPE885587	0.717315	4235.9	0	1.2	1
LMCFFPE887066	0.461486	1728.18	0	1.3	2
LMCFFPE887247	0.118365	825	1	13	2
LMCFFPE887772	0.564531	1151.79	0
LMCFFPE887951	-0.127578	4929.37	0	1.4	1
LMCFFPE888438	-1.26154	4427.03	0	0.76	1
LMCFFPE889917	0.0869756	2156.48	0	6	2
LMCFFPE894364	0.0618137	3806.61	0	0.86	1
LMCFFPE895671	-0.365185	1877	1	3.8	2
LMCFFPE896269	0.134097	1516.04	0	2	1
LMCFFPE897055	0.32845	944.646	0	3.5	2
LMCFFPE898552	-0.488944	1142.99	1	8	3
LMCFFPE900290	0.364321	2825.93	0	2.6	2
LMCFFPE901363	-0.525776	2123.45	0	6.8	2
LMCFFPE907531	-0.0480877	1333	1	9.4	3
LMCFFPE910703	0.0237162	2022.38	0	1.9	1
LMCFFPE910704	0.375628	1844	1	2.9	2
LMCFFPE911717	0.211625	1481.01	0	1.6	1
LMCFFPE912165	-0.239003	1641	1	4.8	3
LMCFFPE915582	-0.898955	2465	1	3.6	2
LMCFFPE915978	0.213379	1728	1	4.4	2
LMCFFPE919826	-0.30855	4113.81	0	2.3	2
LMCFFPE922224	0.370005	4616.16	0	2.5	2
LMCFFPE922642	-0.232654	2253.54	0	3.6	2
LMCFFPE923176	-0.999976	708.001	1	4.4	3
LMCFFPE924607	0.353542	4734.24	0	2	1
LMCFFPE924911	0.344633	1168.8	0	1	1
LMCFFPE928701	0.537904	536.996	1	2.1	2
LMCFFPE930093	0.645293	4630.17	0	2.3	2
LMCFFPE930590	-0.510745	2103	1	3	3
LMCFFPE932390	0.82973	2851.95	0	1.45	1
LMCFFPE933823	-0.300247	805.551	0	1.4	3
LMCFFPE934207	0.211137	4812.29	0	1.5	3
LMCFFPE934307	-0.481782	284	1	1.8	2
LMCFFPE934827	-0.389002	1544	1	3.6	2
LMCFFPE937375	-0.384936	5228.58	0	1.7	1
LMCFFPE937652	-0.270703	3708.54	0	1.42	1
LMCFFPE938650	0.39312	273.004	1	1.65	1
LMCFFPE939387	0.175415	1312.9	0	3	2
LMCFFPE940013	0.0450638	1226	1	7	2
LMCFFPE941656	-0.406049	1737.19	0	2.5	2
LMCFFPE941713	-0.172171	2092	1	1.3	3
LMCFFPE944897	0.43749	1081.74	0	2.1	2
LMCFFPE945022	-0.508101	4637.17	0	1.9	1
LMCFFPE946945	0.00578726	1542	1	6	2
LMCFFPE947399	-0.358889	3560.44	0	0.95	1
LMCFFPE947542	0.302125	4174	1	5	2
LMCFFPE952714	0.882409	2453.68	0	2.1	3
LMCFFPE953479	-0.0496992	916.001	1		3
LMCFFPE953774	-0.141285	399	1	3.5	3
LMCFFPE955692	-0.0901909	3098.12	0	2.8	2
LMCFFPE956012	-0.0431732	3634	1	2.1	2
LMCFFPE956498	0.171073	326	1	3	3
LMCFFPE956782	-0.72164	4476.06	0	2.5	2
LMCFFPE958772	0.684352	1625.11	0	1.5	1
LMCFFPE959123	0.424745	2519.72	0	1.8	2
LMCFFPE960659	0.447274	2931.01	0	1.17	2
LMCFFPE961476	-0.306697	3146.15	0	3	2
LMCFFPE961603	-0.540254	3832	1	3	2
LMCFFPE968032	-0.674947	4972	1	3.5	2
LMCFFPE968191	-0.0159754	566.388	0	3	2
LMCFFPE968805	-0.408313	4558.12	0	1.9	1
LMCFFPE970320	0.194883	2793.91	0	1.2	1
LMCFFPE970753	-0.264869	4975.41	0	9	2
LMCFFPE972051	0.349835	1619.11	0	2.75	2
LMCFFPE973849	0.325718	2447.68	0	2.5	2
LMCFFPE973867	-0.120674	2405.65	0	4.5	2
LMCFFPE974943	0.161478	1134	1	2.3	2
LMCFFPE975374	-0.387686	955.999	1	1.34	1
LMCFFPE976064	0.39421	1400	1	2.5	3
LMCFFPE980613	-0.0816589	2234	1	3.5	2
LMCFFPE983238	0.374427	1458	0	1.8	1
LMCFFPE983291	0.00847061	4138.83	0	1.3	1
LMCFFPE983658	-0.50355	4296.94	0	2	1
LMCFFPE984537	0.536374	839	1	3.4	3
LMCFFPE985220	-0.138734	2369.62	0	2	1
LMCFFPE989151	-0.323664	2838	1	1.9	1
LMCFFPE989694	0.191183	2338.6	0	4.2	3
LMCFFPE989977	0.515461	3779.59	0	1.2	1
LMCFFPE990368	-0.133129	3630	1	1.8	1
LMCFFPE995761	-0.488591	4474.06	0	1.7	1
LMCFFPE996102	-1.05839	1072.73	0	3.5	3
LMCFFPE996127	-0.594096	665.456	0	1.7	2
LMCFFPE996227	0.410001	1020.7	0	2.4	2
LMCFFPE997658	-0.106597	788.54	0	3.3	2
LMCFFPE999462	0.271888	1330.91	0	2.5	2

### Sheet: GSE98394
Patient	Nevus-like score	Overall survival (days)	Death (0=no, 1=yes)	Breslow thickness (mm)	Stage (original AJCC substage)	Stage (analysis group)
GSM2595207	0.41958	1461	1	2.85	IIIa	3
GSM2595208	0.377277	1856.69	1	1.7	IIa	2
GSM2595209	0.314596	517.438	1	8.88	IIc	2
GSM2595210	-0.11353	7213.69	0	9.31	IIc	2
GSM2595211	0.44707	91.3125	1	12	IIIc	3
GSM2595212	0.393452	547.875	1	4.8	IIc	2
GSM2595213	-0.547837	700.062	1	10	IIIc	3
GSM2595214	-0.0110466	1004.44	1	4.55	IIc	2
GSM2595215	-0.337642	2404.56	1	15	IIIb	3
GSM2595216	0.183159	882.688	1	23	IIIb	3
GSM2595217	0.182406	882.688	1	4.05	IIIb	3
GSM2595218	-0.557574	730.5	1	34	IIc	2
GSM2595219	-0.899413	974	1	3.05	IIb	2
GSM2595220	0.226841	760.938	1	3.75	IIIb	3
GSM2595221	0.370192	6970.19	0	2.41	IIa	2
GSM2595222	0.368098	6665.81	1	3	IIa	2
GSM2595223	0.637676	1247.94	1	4	IIb	2
GSM2595224	-0.070348	700.062	1	5.3	IIc	2
GSM2595225	0.0427632	4352.56	0	1.32	IIIb	3
GSM2595226	0.855294	3378.56	0	1.68	Ib	1
GSM2595227	0.539263	4413.44	0	4.15	IIb	2
GSM2595228	1.32916	4230.81	0	4	IIIa	3
GSM2595229	0.279767	3530.75	0	2.2	IIa	2
GSM2595230	0.186423	3561.19	0	2.25	IIa	2
GSM2595231	0.149768	3530.75	0	3.3	IIb	2
GSM2595232	0.156085	2404.56	1	4.4	IIb	2
GSM2595233	0.0756433	3195.94	0	2.4	IIa	2
GSM2595234	0.632054	3348.12	0	2	Ib	1
GSM2595235	0.587489	3287.25	0	0.37	Ia	1
GSM2595236	0.015152	3287.25	0	1.06	IIa	2
GSM2595237	0.195094	3865.56	0	0.54	Ia	1
GSM2595238	0.299619	3165.5	1	5.09	IIIb	3
GSM2595239	1.19696	3378.56	0	2.24	IIa	2
GSM2595240	-0.276758	3165.5	0	3.65	IIa	2
GSM2595241	0.268013	3013.31	0	0.98	Ia	1
GSM2595242	0.933485	3043.75	0	1.5	Ib	1
GSM2595243	-0.420427	2678.5	0	1.63	IIa	2
GSM2595244	1.24462	2769.81	0	2.4	IIa	2
GSM2595245	0.940804	2708.94	0	0.95	Ia	1
GSM2595246	0.409351	2678.5	0	0.7	Ia	1
GSM2595247	0.259255	2404.56	0	0.74	Ia	1
GSM2595248	0.0883939	2678.5	0	0.24	Ia	1
GSM2595249	0.507972	2922	0	0.3	Ia	1
GSM2595250	0.226045	3348.12	0	0.35	Ia	1
