## Supplementary Table 8 for "Spatial single cell multi-omics identifies divergent melanoma-cell states associated with metastatic outcomes in thin primary melanomas"

### Sheet: Buffers and reagents
Buffer or mix	Volume	Reagent
1x PBS	40 mL	Nuclease free water (VWR, HYCLSH30538.SH)
1x PBS	10 mL	10x PBS (Fisher, AM9625)
Diluted Perm Enzyme B	998 µL	1x PBS
Diluted Perm Enzyme B	2 µL	Perm Enzyme B (10x Genomics, PN-3000553)
Decrosslinking buffer	1017.5 µL	FFPE tissue Enhancer (10x Genomics, PN-2000798)
Decrosslinking buffer	68.8 µL	~8M Urea (Sigma-Aldrich, 51457-100ML)
Decrosslinking buffer	13.8 µL	Diluted Perm Enzyme B
Probe hybridization mix	630 µL	Probe hybridization buffer (10x Genomics, PN-2000390)
Probe hybridization mix	354 µL	TE buffer (Fisher Scientific, BP24731)
Probe hybridization mix	66 µL	Human skin gene expression panel (10x Genomics, PN-1000643)
PBS-T	19,9 mL	1x PBS
PBS-T	100 µL	10% Tween-20 (Thermo Scientific, 28320)
Ligation mix	962,5 µL	Ligation buffer (10x Genomics, PN-2000391)
Ligation mix	27,5 µL	Ligation enzyme A (10x Genomics, PN-2000397)
Ligation mix	110 µL	Ligation enzyme B (10x Genomics, PN-2000398)
Amplification master mix	990 µL	Amplification mix (10x Genomics, PN-2000392)
Amplification master mix	110 µL	Amplification enzyme (10x Genomics, PN-2000399)
70% Ethanol	7 mL	Ethanol (Fisher Chemical, E/0650DF/15)
70% Ethanol	3 mL	Nuclease free water (VWR, HYCLSH30538.SH)
96% Ethanol	9.6 mL	Ethanol (Fisher Chemical, E/0650DF/15)
96% Ethanol	0.4 mL	Nuclease free water (VWR, HYCLSH30538.SH)
Diluted reducing agent B	1089 µL	1x PBS
Diluted reducing agent B	11 µL	Reducing agent B (10x Genomics, PN-2000087)
Autofluorescence quenching solution	1089 µL	Ethanol (Fisher Chemical, E/0650DF/15)
Autofluorescence quenching solution	11 µL	Autofluorescence mix (10x Genomics, PN-2000753)
