## Supplementary Table 9 for "Spatial single cell multi-omics identifies divergent melanoma-cell states associated with metastatic outcomes in thin primary melanomas"

### Sheet: Antibodies
Target	Clone	Host / isotype	Supplier	Catalogue number / RRID	Volume (µL/slide)	Channel	Staining cycle	QC marker label	QC status	Used for phenotyping	Used for metaprogram fingerprint
CD31	OTI2C6	mIgG2a	LSBio	C173974	0.6	FITC	2	CD31	Pass	Yes	No
CD141	D-3	mIgG2a	Santa Cruz	sc-13164	3	FITC	3	CD141	Pass	No	No
CD20	L26	mIgG2a	Dako	M075501-2	0.5	FITC	4	CD20	Pass	Yes	No
CD4	4SM95	goat-conj	ThermoFisher Scientific	14-9766-82	5	FITC	5	CD4	Pass	Yes	No
Granulysin	polyclonal	goat	R&D	AF3138	4.5	FITC	6	Granulysin	Fail	No	No
CD206	polyclonal	goat	R&D Systems	AF2534	1.5	FITC	7	CD206	Fail	No	No
aSMA	1A4	mIgG2a	Dako	M0851	0.5	FITC	9	aSMA	Pass	Yes	No
CD123	BR4MS	mIgG2b	Leica / Novocastra	NCL-L-CD123	30	FITC	10	CD123	Uncertain	No	No
MECA79/pNA	MECA-79	rat	Thermo Fisher	53-6036-82	5	FITC	11	MECA79	Uncertain	No	No
S100A1	1C4.9	mIgG2a	Cell Signaling	64095	0.75	FITC	12	S100	Pass	Yes	Yes
PD-1	D7D5W	mIgG2a	cell signaling	76733	3	FITC	14	PD1	Uncertain	No	No
CXCL13	polyclonal	goat	R&D	AF801	1.5	FITC	15	CXCL13	Fail	No	No
HLA-DR	SPM289	mIgG2b	SCBT	sc-56545	2.25	FITC	16	HLADR	Pass	No	No
GB-7	GRB7	mIgG2a	SCBT	sc-73620	3	FITC	17	GRB7	Fail	No	No
SOX10	A-2	mIgG1	Santa Cruz	sc-365692	0.3	TRITC	2	SOX10	Pass	Yes	Yes
MELAN-A	A103	mIgG1	Agilent	M719601-2	5	TRITC	3	MELANA	Pass	Yes	Yes
CD68	KP1	mIgG1	Biolegend	916104	0.6	TRITC	4	CD68	Pass	Yes	No
CD8	4SM15	mIgG1	Thermo (eBioscience)	14-0808-82	0.9	TRITC	5	CD8	Fail	No	No
podoplanin	D2-40	mIgG1	Agilent	M361901-2		TRITC	11	PODOPLANIN	Pass	No	No
CK	AE1/AE3	mIgG1	Thermofisher	AB_1834350	0.3	TRITC	7	CK	Pass	Yes	Yes
PDGFRb	42G12	mIgG1	Abcam	ab69506	4	TRITC	9	PDFGRA	Uncertain	No	No
CD79a	JCB117	mIgG1	Agilent	M7050		TRITC	10	CD79a	Pass	Yes	No
CD11C	D1V9Y	mIgG1	CST	97585	6	TRITC	6	CD11c	Fail	No	No
FOXP3	236A/E7	mIgG1	Abcam	ab20034	0.9	TRITC	12	FOXP3	Pass	Yes	No
CD1C	UMAB46	mIgG1	Origene	UM500042	2.7	TRITC	14	CD1c	Fail	No	No
Neurofilament	2F11	mIgG1	Agilent	GA607		TRITC	15	NF	Uncertain	No	No
CD1A	010	mIgG1	Dako	M3571	0.5	TRITC	16	CD1a	Pass	Yes	No
TIM3	polyclonal	goat	R&D	AF2365	3	TRITC	17	TIM3	Fail	No	No
AQP-1	polyclonal	Rb	Merck	AB2219	0.0075	Cy5	2	AQP1	Pass	Yes	Yes
SOX9	EPR4335-78	Rb	Abcam	ab185966	0.3	Cy5	3	SOX9	Pass	No	Yes
CD3	SP7	Rb	Abcam	ab16669	1.5	Cy5	4	CD3	Pass	Yes	No
PDL-1	D5V3B	Rb	Cell Signaling	64988S	4.5	Cy5	5	PDL1	Pass	No	No
NGFR	EPR1039Y	Rb	Abcam	ab52987	0.0375	Cy5	6	NGFR	Pass	No	Yes
MITF	Polyclonal	Rb	Sigma	HPA003259	0.6	Cy5	7	MITF	Pass	Yes	Yes
S100B	16H24L21	Rb	Thermo Fisher	701340		Cy5	9	S100B	Pass	Yes	Yes
TCF4	Polyclonal	RB	Abcam	ab134275	3	Cy5	10	TCF4	Pass	No	Yes
KI67	UMAB107	mIgG2a	Origene	UM800033	0.06	Cy5	11	Ki67	Pass	No	Yes
CD163	EPR19518	rb	abcam	ab182422	3	Cy5	12	CD163	Uncertain	No	No
FAP	SP325	Rb	Abcam	ab227703	2	Cy5	14	FAP	Pass	Yes	No
OX40	E9U7O	RB	Cell Signaling	61637	2	Cy5	15	OX40	Uncertain	No	No
LAG3	E5S8V	rb	Cell Signaling	80282S	4.5	Cy5	16	LAG3	Fail	No	No
CD69	polyclonal	rb	Sigma-Aldrich	HPA050525-100UL	3	Cy5	17	CD69	Uncertain	No	No
